# Reconstitution of prospermatogonial specification *in vitro* from human induced pluripotent stem cells

**DOI:** 10.1101/2020.09.08.286930

**Authors:** Young Sun Hwang, Shinnosuke Suzuki, Yasunari Seita, Jumpei Ito, Yuka Sakata, Hirofumi Aso, Kei Sato, Brian P. Hermann, Kotaro Sasaki

**Author notes:** Correspondence should be addressed to: Kotaro Sasaki, M.D., Ph.D. These authors contributed equally to this work (Young Sun Hwang, Shinnosuke Suzuki, Yasunari Seita).

## Abstract

Establishment of spermatogonia throughout the fetal and postnatal period is essential for production of spermatozoa and male fertility. Here, we established a protocol for *in vitro* reconstitution of human prospermatogonial specification whereby human primordial germ cell (PGC)-like cells (hPGCLCs) differentiated from human induced pluripotent stem cells were further induced into M-prospermatogonia-like cells (MLCs) and T1 prospermatogonia-like cells (T1LCs) using long-term cultured xenogeneic reconstituted testes. Single cell RNA-sequencing was used to delineate the lineage trajectory leading to T1LCs, which closely resemble human T1-prospermatogonia *in vivo* and exhibited gene expression related to spermatogenesis and diminished proliferation, a hallmark of quiescent T1 prospermatogonia. Notably, this system enabled us to visualize the dynamic and stage-specific regulation of transposable elements during human prospermatogonial specification. Together, our findings pave the way for understanding and reconstructing human male germline development *in vitro*.
