## Supplementary Table 3 for "Reconstitution of prospermatogonial specification *in vitro* from human induced pluripotent stem cells"

### Sheet: Table.S3
Supplementary Table 3. DEGs between T1 and T1LCs
DEGs higher in T1LCs								DEGs higher in T1
GeneSymbol	T1_average	T1LCs_average	p.value	BH_FDR	log2(fold change)			GeneSymbol	T1_average	T1LCs_average	p.value	BH_FDR	log2(fold change)
AADAT	1.66057	3.66255	1.62588e-10	6.91859e-09	2.00198			AMH	3.69145	0.0389193	6.33693e-15	9.93056e-13	-3.65253
ANXA2	1.95677	3.95968	3.65639e-15	6.42306e-13	2.00291			ANKRD37	6.59899	4.1068	1.00079e-08	2.33211e-07	-2.49219
ATXN7L3	2.91608	5.01906	1.64048e-07	2.46468e-06	2.10299			APOA1	5.06349	0.332313	3.14792e-20	1.54046e-17	-4.73118
B2M	3.82247	6.90233	8.23546e-13	7.83627e-11	3.07986			APOC1	2.65797	0.646064	2.32176e-07	3.34168e-06	-2.01191
BEX3	4.37601	7.44685	2.01937e-08	4.16708e-07	3.07084			APOE	6.80954	3.83187	2.14482e-09	6.27955e-08	-2.97767
C6orf120	2.31313	4.59138	7.45943e-07	8.589e-06	2.27826			BCAM	3.84292	1.78204	2.2682e-08	4.57042e-07	-2.06088
C8orf33	3.78663	6.66733	2.85823e-11	1.64553e-09	2.88069			DPPA5	3.42103	1.40727	3.31754e-05	0.000209866	-2.01376
CBR1	2.55628	5.05815	2.55056e-08	5.0357e-07	2.50187			HSPA1A	5.44522	2.97721	1.54568e-06	1.57347e-05	-2.46801
CCDC144NL.AS1	1.96974	4.13438	6.66394e-17	1.42671e-14	2.16464			LGALS1	5.28912	1.37674	1.88213e-17	4.71822e-15	-3.91239
CCDC160	1.1163	3.39014	1.44218e-11	9.50033e-10	2.27384			LY6E	5.70814	0.910974	3.59141e-28	8.20159e-25	-4.79717
CD24	2.22618	4.83347	7.00198e-10	2.3866e-08	2.60729			LY6H	4.15749	1.54721	2.6966e-08	5.29353e-07	-2.61028
CETN2	3.87981	6.13761	3.50337e-07	4.62459e-06	2.2578			LY6K	4.65323	2.43914	1.02697e-06	1.1348e-05	-2.21409
CFL2	5.34884	7.40063	5.0502e-10	1.821e-08	2.05179			PAGE5	5.14483	3.11122	8.99094e-05	0.000470925	-2.03361
CHCHD1	5.10922	7.15854	2.84372e-05	0.000185534	2.04932			RNASE1	2.73563	0.0327143	2.46278e-10	9.80958e-09	-2.70292
CHCHD10	1.44844	3.67177	3.05477e-07	4.13602e-06	2.22333			SUMO4	3.48888	1.40747	2.57234e-05	0.000170107	-2.08141
CHCHD7	2.98234	5.32743	2.71312e-09	7.77723e-08	2.34509			TSPYL6	4.51956	2.18154	6.63399e-07	7.84965e-06	-2.33802
CHTF18	1.456	3.60852	1.19648e-09	3.77747e-08	2.15252			TXNIP	8.14036	5.63004	3.6539e-10	1.37543e-08	-2.51032
CISD2	3.12141	5.3075	2.97159e-13	3.33744e-11	2.18609			UTF1	9.6274	6.8487	2.71354e-08	5.30937e-07	-2.7787
CLK3	1.40817	3.7451	5.76696e-15	9.407e-13	2.33693			XIST	4.04701	1.1254	3.17112e-19	1.27796e-16	-2.9216
COX7A1	1.49152	4.25507	1.77928e-09	5.36999e-08	2.76355
CSNK2B	5.19402	7.31057	7.34917e-10	2.48025e-08	2.11654
CTAG2	4.83726	8.70688	4.42121e-13	4.58935e-11	3.86962
CTCFL	2.16783	4.7731	2.56262e-17	6.05396e-15	2.60527
CYP26A1	0.130593	3.22951	1.48397e-16	3.08081e-14	3.09891
DDT	2.77105	5.22401	2.20151e-10	8.97771e-09	2.45296
DDX53	1.8823	4.56677	6.9394e-10	2.37709e-08	2.68447
DERL3	1.2141	3.80345	1.84366e-10	7.65512e-09	2.58935
DLX6	2.84435	5.29874	4.977e-09	1.26447e-07	2.45438
DMRTB1	2.77332	5.15676	2.63954e-10	1.03928e-08	2.38344
DNAJC30	1.66475	3.80056	7.31639e-07	8.48132e-06	2.13581
DNAJC5G	1.23676	3.79208	3.04422e-12	2.48285e-10	2.55531
DPEP3	2.97911	5.42822	1.11761e-07	1.77239e-06	2.44911
EID1	5.79901	8.19734	9.4762e-07	1.06081e-05	2.39833
EID2	3.16681	5.44092	3.64204e-06	3.26e-05	2.27412
EIF2B4	3.82982	6.35491	8.99586e-11	4.18941e-09	2.52509
ESX1	4.35042	6.49369	7.53258e-07	8.65868e-06	2.14327
ETV7	1.09114	3.11846	5.49233e-12	4.04602e-10	2.02732
FAM173A	5.01503	7.09926	3.0964e-05	0.000198627	2.08423
FAM50B	2.8462	6.04847	1.15802e-10	5.15167e-09	3.20227
FBXO2	2.79555	4.97389	3.65182e-08	6.76178e-07	2.17834
FOXC1	2.18701	4.80704	3.23549e-09	9.0107e-08	2.62003
FUOM	0.87097	3.23572	2.00231e-09	5.93846e-08	2.36475
GABARAP	1.68861	3.82988	9.07308e-08	1.49422e-06	2.14126
GADD45A	1.90621	4.47117	6.91369e-09	1.7038e-07	2.56496
GOLGA2	2.96128	5.3162	6.38757e-14	8.25683e-12	2.35492
H1F0	2.91732	6.74305	9.57292e-13	8.98412e-11	3.82573
HBQ1	0.573637	2.58396	1.22788e-06	1.32059e-05	2.01032
HDGFL1	2.78087	5.03903	5.08189e-06	4.33035e-05	2.25816
HES1	1.96976	5.64327	5.14235e-13	5.25824e-11	3.67351
HIST1H1C	7.66662	11.0124	7.47441e-10	2.49791e-08	3.3458
HIST1H2AG	1.7254	4.06025	5.03159e-07	6.24482e-06	2.33485
HIST1H2BJ	3.55968	5.73187	0.000717911	0.00264431	2.17219
HIST1H4H	1.31973	4.48861	8.32579e-09	1.99441e-07	3.16888
HIST2H2BE	0.525679	2.55481	2.12742e-08	4.32933e-07	2.02913
HIST3H2A	5.11726	7.32439	0.00024223	0.00107412	2.20713
HLA.B	1.54942	5.64925	3.70895e-19	1.41167e-16	4.09983
HLA.C	2.54774	5.23494	1.20801e-08	2.6958e-07	2.6872
HOTAIRM1	0.282878	3.16048	6.39633e-16	1.25204e-13	2.87761
HOXA10	1.41502	4.83329	3.22335e-18	9.20133e-16	3.41827
HOXA2	0.123016	2.25143	2.0928e-11	1.29169e-09	2.12841
HOXA4	0.612244	3.84075	1.76378e-15	3.17991e-13	3.2285
HOXA5	0.204259	4.3242	5.60935e-23	5.48995e-20	4.11994
HOXB2	0.972845	3.48298	1.97966e-09	5.89679e-08	2.51013
HOXB4	1.45917	5.40697	1.23788e-20	6.52363e-18	3.9478
HOXB5	1.15002	5.83352	1.61435e-23	1.84332e-20	4.68351
HOXB6	0.551536	3.02757	7.45946e-23	6.3881e-20	2.47603
HOXB8	0.947149	5.90274	3.70132e-27	6.33944e-24	4.95559
HOXB9	1.60046	4.34706	3.5406e-11	1.92513e-09	2.74659
HOXD1	1.7953	4.01969	9.857e-07	1.09449e-05	2.22439
HOXD8	2.84766	5.12179	1.38445e-06	1.44887e-05	2.27413
ID2	4.52449	7.54334	7.05548e-12	5.03511e-10	3.01885
ILF3.DT	4.56771	6.66987	2.35465e-05	0.000157999	2.10217
IRX2	2.20543	4.45766	9.34418e-08	1.53151e-06	2.25223
KIAA1586	2.95002	5.03896	2.35643e-08	4.72044e-07	2.08894
MAGEA1	0.560035	3.7752	1.87022e-18	5.57083e-16	3.21517
MAGEA12	0.402605	3.09434	7.66471e-15	1.16691e-12	2.69174
MAGEA3	2.43841	5.56889	2.62226e-11	1.5447e-09	3.13048
MAGEA4	2.03015	5.70437	3.54327e-20	1.61833e-17	3.67422
MAGEA6	0	5.90463	5.7033e-47	1.95367e-43	5.90463
MAGEC1	2.28038	4.59286	9.34335e-08	1.53151e-06	2.31248
MAGEF1	2.84314	6.10281	1.46301e-10	6.33538e-09	3.25967
MEIOC	1.00636	3.07702	1.62333e-11	1.04919e-09	2.07066
MFSD3	1.12052	3.47511	3.23132e-08	6.14938e-07	2.35459
MIS12	0.584249	2.61478	5.20954e-10	1.86847e-08	2.03053
MRFAP1L1	3.42905	5.6276	7.90001e-06	6.28606e-05	2.19855
MRPS26	4.77541	7.03838	6.30652e-06	5.20554e-05	2.26297
MSX1	1.62075	5.0706	4.30489e-14	5.75184e-12	3.44984
MT1E	2.4239	4.92082	3.39607e-06	3.07757e-05	2.49692
MTRNR2L1	0.0571936	10.2175	2.80901e-119	1.92445e-115	10.1603
MTRNR2L10	0.134944	2.20197	2.58363e-10	1.02315e-08	2.06703
MTRNR2L8	4.3958	9.76792	7.6394e-22	5.23376e-19	5.37212
NAA10	3.66342	5.75519	1.66202e-07	2.49157e-06	2.09178
NANOS1	0.766909	2.85321	1.21019e-09	3.80323e-08	2.0863
NEAT1	1.24007	3.24073	1.71989e-10	7.18472e-09	2.00066
PAGE2	3.71589	5.72348	8.8337e-05	0.000463397	2.00759
PCAT6	1.6563	3.66083	2.82526e-05	0.000184518	2.00453
PCAT7	0.510729	3.36503	5.70394e-22	4.34196e-19	2.85431
PCED1A	2.59209	4.64079	3.83278e-07	4.97318e-06	2.0487
PDHA1	1.55459	3.57447	7.79147e-11	3.73282e-09	2.01988
PET100	3.84763	6.76262	4.50172e-09	1.16823e-07	2.91499
PET117	3.40506	6.02529	5.21967e-11	2.68872e-09	2.62023
PGP	6.02166	8.3069	1.79654e-08	3.75246e-07	2.28525
PITPNA.AS1	4.02129	8.07675	9.77311e-15	1.42459e-12	4.05547
PNMA1	5.07483	7.90496	1.47969e-09	4.5459e-08	2.83013
PRKAG2.AS1	0.698145	2.83835	3.47164e-08	6.51622e-07	2.14021
PRR13	1.43464	3.45304	1.17168e-07	1.8411e-06	2.0184
PRSS21	0.836525	3.28752	2.19867e-11	1.33302e-09	2.45099
REXO4	3.32166	6.24466	4.01343e-19	1.44716e-16	2.923
ROMO1	7.30043	9.55748	7.96022e-08	1.32368e-06	2.25705
RRS1	3.04635	5.57616	8.74688e-07	9.8723e-06	2.52981
S100A4	0.221147	2.34984	2.5521e-12	2.13225e-10	2.12869
SCT	4.50452	7.90385	3.63276e-08	6.74473e-07	3.39934
SEPHS2	2.60739	4.96098	2.10057e-06	2.02976e-05	2.35359
SERPINB9	0.678606	2.89979	8.73554e-15	1.30103e-12	2.22118
SIX1	2.75685	4.97502	4.04098e-09	1.06891e-07	2.21817
SLC25A4	3.15927	5.95904	1.04431e-13	1.32491e-11	2.79977
SNHG19	0.820587	4.47645	3.04933e-13	3.36497e-11	3.65586
SNHG25	0.920249	3.17214	1.37247e-06	1.44436e-05	2.2519
SNHG8	4.64638	7.19555	1.59703e-06	1.61376e-05	2.54917
SNHG9	1.945	5.19848	4.49823e-09	1.16823e-07	3.25348
SPDL1	2.61362	5.16484	8.9584e-18	2.45496e-15	2.55123
SYCE1	2.64323	4.85273	1.12571e-10	5.04067e-09	2.2095
TAF7L	0.962141	3.04457	3.81444e-13	4.02042e-11	2.08243
TBX3	3.44206	5.65441	4.07801e-11	2.14911e-09	2.21235
TCTA	1.28589	3.31395	4.90616e-08	8.64064e-07	2.02806
TKTL1	1.85603	3.86483	7.41925e-10	2.49163e-08	2.0088
TMA16	2.44548	4.60732	3.67507e-12	2.80742e-10	2.16183
TMEM107	2.61224	4.77298	1.82534e-06	1.79933e-05	2.16075
TMEM208	5.2793	7.34201	5.97341e-06	4.96648e-05	2.06271
TOB1	2.47678	5.0028	2.16556e-09	6.3133e-08	2.52601
TOP2A	2.73004	4.8	5.50092e-11	2.79162e-09	2.06996
TRIM73	1.66443	4.07974	1.89493e-12	1.6475e-10	2.41531
VEGFB	2.098	4.17923	3.61238e-07	4.73252e-06	2.08122
YBEY	1.57739	4.78593	2.73078e-21	1.55905e-18	3.20854
ZBTB18	2.52992	4.82097	3.48563e-09	9.49988e-08	2.29105
ZCCHC9	2.08473	4.55673	1.32899e-12	1.2072e-10	2.472
ZNF200	3.19662	5.4613	1.17722e-11	7.90697e-10	2.26468
ZNF513	0.849037	2.95835	3.52064e-09	9.53355e-08	2.10931
ZNF620	2.2759	4.4585	1.70048e-10	7.14723e-09	2.1826
ZNF622	2.23515	4.37338	9.18905e-11	4.22511e-09	2.13823
ZNF830	4.66862	7.31735	2.11206e-08	4.32933e-07	2.64873
