## Supplementary Table 4 for "Reconstitution of prospermatogonial specification *in vitro* from human induced pluripotent stem cells"

### Sheet: Table S4
Supplementary Table 4. Markers for migrating, mitotic and mitotic arrest FGCs defined by Li et.al. 2017
cluster	gene
Migrating	HBE1
Migrating	IFITM1
Migrating	TXN
Migrating	MYL6
Migrating	HSD17B10
Migrating	SNRPD2
Migrating	SNRPE
Migrating	TCL1A
Migrating	COX7A2
Migrating	RPS14
Migrating	HBZ
Migrating	CRIP1
Migrating	RPL7
Migrating	NDUFA11
Migrating	PSMB6
Migrating	SPTSSA
Migrating	RNF181
Migrating	ANXA3
Migrating	NGFRAP1
Migrating	POLR2L
Migrating	RBM8A
Migrating	NDUFB11
Migrating	TOMM7
Migrating	COX8A
Migrating	UQCRH
Migrating	ATP5G1
Migrating	PIN4
Migrating	PSMB3
Migrating	CTSC
Migrating	POU5F1
Migrating	S100A13
Migrating	TPM4
Migrating	NOP10
Migrating	SLIRP
Migrating	H2AFZ
Migrating	TCEAL8
Migrating	TMSB4X
Migrating	RPS27L
Migrating	NDUFS5
Migrating	PSMC3
Migrating	CA2
Migrating	DBI
Migrating	TMSB10
Migrating	MRPS21
Migrating	EID1
Migrating	NDUFB3
Migrating	GABRA3
Migrating	CEBPZ
Migrating	SNRPB
Migrating	GSTP1
Migrating	EEF1D
Migrating	RPA3
Migrating	ACTG2
Migrating	ACTC1
Migrating	APRT
Migrating	CLEC4D
Migrating	TMEM261
Migrating	ZNF138
Migrating	SAT1
Migrating	SUCLA2
Migrating	ETFB
Migrating	FKBP11
Migrating	COX7B
Migrating	SNHG17
Migrating	HMGN3
Migrating	LINC01356
Migrating	SDCBP
Migrating	ATP6V1F
Migrating	ASPA
Migrating	EIF3I
Migrating	NDUFA3
Migrating	LDHA
Migrating	NDUFA7
Migrating	HN1
Migrating	HMGB3
Migrating	MGST3
Migrating	NLRP9
Migrating	MRPL34
Migrating	OLFML3
Migrating	BOLA3
Migrating	FABP5
Migrating	CHMP4A
Migrating	LAMA4
Migrating	TPD52L1
Migrating	GLIPR2
Migrating	CARHSP1
Migrating	TPM2
Migrating	ZNF593
Migrating	FAM60A
Migrating	C19orf70
Migrating	CXCL14
Migrating	ZFP42
Migrating	PDPN
Migrating	WBP5
Migrating	MYL9
Migrating	ZNF729
Migrating	PPM1N
Migrating	BEX4
Migrating	PRR13
Migrating	NQO1
Migrating	TMEM205
Migrating	WDHD1
Migrating	PDLIM7
Migrating	CBWD1
Migrating	TUBB3
Migrating	LINC00116
Migrating	DPM3
Migrating	RPARP-AS1
Migrating	DPPA3
Migrating	PLOD1
Migrating	TIMM10
Migrating	SUGCT
Migrating	SKA2
Migrating	SOAT2
Migrating	TTTY14
Migrating	CPNE8
Migrating	PLTP
Migrating	ABRACL
Migrating	PLGRKT
Migrating	LOC101927746
Migrating	ARL4D
Migrating	NUSAP1
Migrating	GLO1
Migrating	IGSF1
Migrating	ACTR1A
Migrating	CD38
Migrating	PPIH
Migrating	IFITM3
Migrating	ZC3HAV1
Migrating	PYCARD
Migrating	CNN2
Migrating	COL1A2
Migrating	PTN
Migrating	GGCT
Migrating	FUOM
Migrating	SERPINB6
Migrating	MGST1
Migrating	CYSTM1
Migrating	BZW2
Migrating	HADH
Migrating	PLAC8
Migrating	SSSCA1
Migrating	TMEM144
Migrating	HIGD1A
Migrating	CHST2
Migrating	GNPDA1
Migrating	MPV17L
Migrating	FHL2
Migrating	VAMP8
Migrating	NICN1
Migrating	ABHD12B
Migrating	LGALS1
Migrating	NVL
Migrating	ST6GAL1
Migrating	ADTRP
Migrating	METTL16
Migrating	PRDM14
Migrating	SPATA6
Migrating	ST6GALNAC3
Migrating	BEX2
Migrating	ARMCX3
Migrating	ESRG
Migrating	CCDC152
Migrating	NTRK3
Migrating	TP53I3
Migrating	MCM10
Migrating	ALDOC
Migrating	ZNF486
Migrating	FKBP14
Migrating	SOSTDC1
Migrating	SERPINB9
Migrating	ADAMTS5
Mitotic	PQLC3
Mitotic	APOC1
Mitotic	FAM162B
Mitotic	RPL11
Mitotic	NANOG
Mitotic	NDUFAB1
Mitotic	GPHA2
Mitotic	MKRN1
Mitotic	PCYOX1
Mitotic	PLBD1
Mitotic	THY1
Mitotic	RPS13
Mitotic	PIM2
Mitotic	NANOS3
Mitotic	SUSD2
Mitotic	MLEC
Mitotic	MMP2
Mitotic	PEBP1
Mitotic	RPL23
Mitotic	RNPEP
Mitotic	RPL41
Mitotic	PDPN
Mitotic	RPS4X
Mitotic	ITM2C
Mitotic	KIT
Mitotic	TXNDC12
Mitotic	NPC2
Mitotic	TFAP2C
Mitotic	APOE
Mitotic	RPL10A
Mitotic	TUBA1C
Mitotic	STOM
Mitotic	FAM46B
Mitotic	RASD1
Mitotic	RPS3
Mitotic	RPS15A
Mitotic	TOR3A
Mitotic	POU5F1
Mitotic	RPL22
Mitotic	TMED9
Mitotic	GLIPR2
Mitotic	RPL26
Mitotic	SNHG16
Mitotic	ESAM
Mitotic	CTSL
Mitotic	CCPG1
Mitotic	CD9
Mitotic	LRRC75A-AS1
Mitotic	RPL7
Mitotic	EEF1A1
Mitotic	EIF3K
Mitotic	RPL13A
Mitotic	TFCP2L1
Mitotic	CD63
Mitotic	SLC3A2
Mitotic	RPL10
Mitotic	SFRP2
Mitotic	BFAR
Mitotic	HSPA5
Mitotic	RPS29
Mitotic	HNRNPA1
Mitotic	RPS8
Mitotic	RPUSD3
Mitotic	CCND2
Mitotic	MGST3
Mitotic	SOX15
Mitotic	ARPC1B
Mitotic	ELOVL6
Mitotic	CFLAR
Mitotic	UPP1
Mitotic	CYP2S1
Mitotic	RPL27A
Mitotic	TUBB
Mitotic	SLC25A16
Mitotic	ETV4
Mitotic	JUP
Mitotic	PSORS1C2
Mitotic	SLC43A1
Mitotic	SNRPB
Mitotic	ZFP42
Mitotic	QPRT
Mitotic	RPS2
Mitotic	HINT1
Mitotic	KHDC3L
Mitotic	PODXL
Mitotic	TMSB4X
Mitotic	ZNF682
Mitotic	ACP5
Mitotic	LOXL2
Mitotic	MSH2
Mitotic	RAB3B
Mitotic	PYY
Mitotic	TUFT1
Mitotic	RMND1
Mitotic	ST6GALNAC1
Mitotic	ANXA6
Mitotic	WDR1
Mitotic	PHLDA3
Mitotic	SLC7A8
Mitotic	TPP1
Mitotic	LY6E
Mitotic	PPP1R14C
Mitotic	COL4A1
Mitotic	RASSF2
Mitotic	DHTKD1
Mitotic	NAGA
Mitotic	VSIG10
Mitotic	CHEK1
Mitotic	FAM122C
Mitotic	MRPL15
Mitotic	TJP3
Mitotic	MRS2
Mitotic	RPS26
Mitotic	ABHD14B
Mitotic	CABYR
Mitotic	NEU1
Mitotic	XBP1
Mitotic	CDC42EP4
Mitotic	CDCA7
Mitotic	FAM63B
Mitotic	LIN28A
Mitotic	TRIAP1
Mitotic	FXYD6
Mitotic	GIP
Mitotic	NPFF
Mitotic	RPL36A
Mitotic	CALR
Mitotic	ALPL
Mitotic	DDIT4
Mitotic	PPM1N
Mitotic	TMEM33
Mitotic	ATP6AP2
Mitotic	WNT2B
Mitotic	BOLA3
Mitotic	DLGAP1-AS2
Mitotic	MEG3
Mitotic	RAB15
Mitotic	TET1
Mitotic	FUCA1
Mitotic	OR7E156P
Mitotic	ACADS
Mitotic	ARL6IP1
Mitotic	PLOD1
Mitotic	SLC47A1
Mitotic	SNAP23
Mitotic	MDM2
Mitotic	RCC2
Mitotic	TRAF4
Mitotic	MTHFD1
Mitotic	MYO1C
Mitotic	TRAPPC5
Mitotic	TRANK1
Mitotic	DPPA4
Mitotic	TUBB3
Mitotic	SF3B3
Mitotic	SLC35A2
Mitotic	NT5C2
Mitotic	PPP1R3B
Mitotic	CNPY3
Mitotic	GLDC
Mitotic	OXA1L
Mitotic	HDDC3
Mitotic	NSMAF
Mitotic	COL22A1
Mitotic	NRK
Mitotic	CNPY2
Mitotic	FAM124B
Mitotic	PCED1B
Mitotic	PSME2
Mitotic	IL12B
Mitotic	MYCN
Mitotic	PNP
Mitotic	TCL1B
Mitotic	ESRP1
Mitotic	NLRP9
Mitotic	OGFOD3
Mitotic	CLDN6
Mitotic	ARHGAP1
Mitotic	HMGN4
Mitotic	SLC25A11
Mitotic	FBLN1
Mitotic	FBLN5
Mitotic	SUMF1
Mitotic	AEN
Mitotic	CHP1
Mitotic	AKAP1
Mitotic	CTSA
Mitotic	MYBL2
Mitotic	GABARAPL1
Mitotic	SNRNP25
Mitotic	STRA6
Mitotic	MT1X
Mitotic	FLNA
Mitotic	TRAM2
Mitotic	VKORC1
Mitotic	NFE2L3
Mitotic	PRSS23
Mitotic	PRELP
Mitotic	SHD
Mitotic	CD53
Mitotic	FAM214B
Mitotic	ILK
Mitotic	TAF11
Mitotic	ABCB8
Mitotic	ADD2
Mitotic	DPH7
Mitotic	LOC101928103
Mitotic	ALDH4A1
Mitotic	DHX33
Mitotic	FBLIM1
Mitotic	GPRC5C
Mitotic	MUS81
Mitotic	PIP5K1B
Mitotic	VRTN
Mitotic	KLRG2
Mitotic	EFEMP1
Mitotic	FABP3
Mitotic	HDHD1
Mitotic	KIAA2013
Mitotic	DMD
Mitotic	DPPA3
Mitotic	HILPDA
Mitotic	WBSCR27
Mitotic	AQP3
Mitotic	COL4A2
Mitotic	FLVCR2
Mitotic	FNDC5
Mitotic	EXOSC5
Mitotic	MAVS
Mitotic	SUSD3
Mitotic	BPHL
Mitotic	MSH6
Mitotic	POGLUT1
Mitotic	SYT2
Mitotic	DCAF4
Mitotic	POLR3K
Mitotic	A4GALT
Mitotic	DNMBP
Mitotic	ZNF490
Mitotic	BEND3
Mitotic	ARRB1
Mitotic	ZNF589
Mitotic	SCGB3A2
Mitotic	MBP
Mitotic	PKD1L2
Mitotic	SOX13
Mitotic	CD81
Mitotic	RAB29
Mitotic	GPX2
Mitotic	ATG2A
Mitotic	MVP
Mitotic	SHPK
Mitotic	CENPA
Mitotic	ZNF791
Mitotic	MVB12A
Mitotic	ALX4
Mitotic	ENC1
Mitotic	TRIM24
Mitotic	RAB11FIP1
Mitotic	TCP11L1
Mitotic	ANKRD26P1
Mitotic	CDX1
Mitotic	EMC7
Mitotic	ACE
Mitotic	BSPRY
Mitotic	IFT172
Mitotic	PLAU
Mitotic	F2R
Mitotic	DLG3
Mitotic	DSTNP2
Mitotic	SBF2-AS1
Mitotic	SLC38A7
Mitotic	TEAD2
Mitotic	CDC42EP1
Mitotic	BAX
Mitotic	TIMP4
Mitotic	CATSPERG
Mitotic	ATP2A3
Mitotic	MCL1
Mitotic	ATP6V1B1
Mitotic	PEG10
Mitotic	ERBB3
Mitotic	LMBR1L
Mitotic	SOCS4
Mitotic	STARD8
Mitotic	AARS2
Mitotic	FHOD1
Mitotic	HDAC8
Mitotic	PLXNA2
Mitotic	GDPD2
Mitotic	SEPN1
Mitotic	DPPA5
Mitotic	FRAT2
Mitotic	TMEM160
Mitotic	CDT1
Mitotic	PNMT
Mitotic	TAGLN3
Mitotic	RRM2
Mitotic	LOC653786
Mitotic	MANSC1
Mitotic	SH3PXD2A
Mitotic	FDXR
Mitotic	ZNF716
Mitotic	GMPPB
Mitotic	MEIOB
Mitotic	IRGQ
Mitotic_arrest	STK31
Mitotic_arrest	FHL1
Mitotic_arrest	TEX15
Mitotic_arrest	RHOXF1
Mitotic_arrest	DNAJB6
Mitotic_arrest	USP11
Mitotic_arrest	TOMM34
Mitotic_arrest	ZCWPW1
Mitotic_arrest	EIF5
Mitotic_arrest	PAGE2B
Mitotic_arrest	SERPINE2
Mitotic_arrest	DLK1
Mitotic_arrest	MAGEC2
Mitotic_arrest	HSPB1
Mitotic_arrest	HSF2
Mitotic_arrest	DDX4
Mitotic_arrest	KRBOX1
Mitotic_arrest	DCAF4L1
Mitotic_arrest	BBX
Mitotic_arrest	TDRD1
Mitotic_arrest	ID2
Mitotic_arrest	RNF219
Mitotic_arrest	VAMP2
Mitotic_arrest	UBLCP1
Mitotic_arrest	MAGEB2
Mitotic_arrest	ASZ1
Mitotic_arrest	PABPC4
Mitotic_arrest	SMS
Mitotic_arrest	CDK17
Mitotic_arrest	SCCPDH
Mitotic_arrest	PAGE5
Mitotic_arrest	DNAJA4
Mitotic_arrest	ZNF518A
Mitotic_arrest	HOXC9
Mitotic_arrest	DCAF4L2
Mitotic_arrest	MORC1
Mitotic_arrest	SIX1
Mitotic_arrest	LOC729348
Mitotic_arrest	COX8C
Mitotic_arrest	EIF1B
Mitotic_arrest	TDRD6
Mitotic_arrest	ARRDC3
Mitotic_arrest	ID1
Mitotic_arrest	MALAT1
Mitotic_arrest	GNAI1
Mitotic_arrest	SBNO1
Mitotic_arrest	VCX3B
Mitotic_arrest	FKBP6
Mitotic_arrest	ID3
Mitotic_arrest	RRBP1
Mitotic_arrest	WASF1
Mitotic_arrest	ASNS
Mitotic_arrest	FAM150B
Mitotic_arrest	LMO7
Mitotic_arrest	VCX
Mitotic_arrest	ASAP1
Mitotic_arrest	CSRP2
Mitotic_arrest	VCX3A
Mitotic_arrest	LINC01511
Mitotic_arrest	RNASEH2B
Mitotic_arrest	SMARCA1
Mitotic_arrest	ANXA11
Mitotic_arrest	SPATS2L
Mitotic_arrest	DYNC1LI1
Mitotic_arrest	UXS1
Mitotic_arrest	RBM46
Mitotic_arrest	SEPT7
Mitotic_arrest	CCDC73
Mitotic_arrest	KTN1
Mitotic_arrest	PELI2
Mitotic_arrest	SLC25A31
Mitotic_arrest	TADA3
Mitotic_arrest	TSPYL6
Mitotic_arrest	HOXB7
Mitotic_arrest	LOC729083
Mitotic_arrest	PAGE2
Mitotic_arrest	PRKAG2
Mitotic_arrest	INCA1
Mitotic_arrest	PIWIL4
Mitotic_arrest	TOP1MT
Mitotic_arrest	FBXO7
Mitotic_arrest	AP1AR
Mitotic_arrest	NMU
Mitotic_arrest	YPEL5
Mitotic_arrest	CHIC2
Mitotic_arrest	RALY
Mitotic_arrest	COTL1
Mitotic_arrest	UAP1
Mitotic_arrest	GMPS
Mitotic_arrest	TLE4
Mitotic_arrest	ART3
Mitotic_arrest	FGFR1OP2
Mitotic_arrest	FOXP4
Mitotic_arrest	MLF1
Mitotic_arrest	CAPRIN2
Mitotic_arrest	CCDC172
Mitotic_arrest	HECTD1
Mitotic_arrest	KIF3A
Mitotic_arrest	ATP6V0C
Mitotic_arrest	BZW1
Mitotic_arrest	LIN7B
Mitotic_arrest	MAEL
Mitotic_arrest	KLHL35
Mitotic_arrest	SSFA2
Mitotic_arrest	S100A11
Mitotic_arrest	ALDH1A2
Mitotic_arrest	BNIP3L
Mitotic_arrest	GYG1
Mitotic_arrest	STAT1
Mitotic_arrest	TBPL1
Mitotic_arrest	DCAF12
Mitotic_arrest	GABARAPL2
Mitotic_arrest	MAP3K11
Mitotic_arrest	PTOV1
Mitotic_arrest	BAIAP2
Mitotic_arrest	FAM26F
Mitotic_arrest	MAGEA4
Mitotic_arrest	MXD4
Mitotic_arrest	SLU7
Mitotic_arrest	DPPA2
Mitotic_arrest	SATB1
Mitotic_arrest	YBX3
Mitotic_arrest	DTD1
Mitotic_arrest	HENMT1
Mitotic_arrest	MAGEB1
Mitotic_arrest	PPME1
Mitotic_arrest	ILKAP
Mitotic_arrest	LINC01030
Mitotic_arrest	RBP4
Mitotic_arrest	EPB41L3
Mitotic_arrest	RRAGD
Mitotic_arrest	PIK3R3
Mitotic_arrest	CNN1
Mitotic_arrest	SLC12A2
Mitotic_arrest	LOC101929128
Mitotic_arrest	LRRFIP2
Mitotic_arrest	ETFA
Mitotic_arrest	OSBPL8
Mitotic_arrest	SDAD1
Mitotic_arrest	SMC1B
Mitotic_arrest	AGAP3
Mitotic_arrest	BAIAP2L1
Mitotic_arrest	ELMSAN1
Mitotic_arrest	LINC01413
Mitotic_arrest	SRSF12
Mitotic_arrest	KCNQ2
Mitotic_arrest	VPS26A
Mitotic_arrest	ZFAND5
Mitotic_arrest	FTCD
Mitotic_arrest	KLC1
Mitotic_arrest	NFIC
Mitotic_arrest	SH3GL2
Mitotic_arrest	ECHDC1
Mitotic_arrest	GLUL
Mitotic_arrest	PRAME
Mitotic_arrest	TSPAN3
Mitotic_arrest	ANKRD27
Mitotic_arrest	GPBP1
Mitotic_arrest	MAGEB16
Mitotic_arrest	ATG4B
Mitotic_arrest	CCDC88C
Mitotic_arrest	SPOCD1
Mitotic_arrest	TCF7L2
Mitotic_arrest	BMPR1B
Mitotic_arrest	CCDC23
Mitotic_arrest	FAIM2
Mitotic_arrest	MCRS1
Mitotic_arrest	OBSL1
Mitotic_arrest	SIRPA
Mitotic_arrest	COPS7B
Mitotic_arrest	FAM92A1
Mitotic_arrest	NT5DC2
Mitotic_arrest	CCNI
Mitotic_arrest	FAM195B
Mitotic_arrest	GNG12
Mitotic_arrest	SETD3
Mitotic_arrest	TFDP2
Mitotic_arrest	LINC01251
Mitotic_arrest	PTGER4P2-CDK2AP2P2
Mitotic_arrest	XPNPEP1
Mitotic_arrest	ADAD2
Mitotic_arrest	ATP9A
Mitotic_arrest	MAGEC1
Mitotic_arrest	RAP1GDS1
Mitotic_arrest	EGFL7
Mitotic_arrest	SOHLH1
Mitotic_arrest	CIRH1A
Mitotic_arrest	NBPF10
Mitotic_arrest	TSPYL5
Mitotic_arrest	DCTN4
Mitotic_arrest	DMRTC2
Mitotic_arrest	RBFOX3
Mitotic_arrest	TRIM36
Mitotic_arrest	FAM178B
Mitotic_arrest	YY2
Mitotic_arrest	ABHD10
Mitotic_arrest	DLX5
Mitotic_arrest	RUNX1T1
Mitotic_arrest	EFNA1
Mitotic_arrest	FKBP8
Mitotic_arrest	HSF2BP
Mitotic_arrest	MARCH6
Mitotic_arrest	TEX12
Mitotic_arrest	HEY1
Mitotic_arrest	NR2F1-AS1
Mitotic_arrest	PSMD14
Mitotic_arrest	CLOCK
Mitotic_arrest	DLX6
Mitotic_arrest	MPDZ
Mitotic_arrest	BIRC2
Mitotic_arrest	BLVRA
Mitotic_arrest	SSBP2
Mitotic_arrest	SLC41A3
Mitotic_arrest	WDR45B
Mitotic_arrest	ADGRG6
Mitotic_arrest	PDCL3
Mitotic_arrest	TSPAN12
Mitotic_arrest	C5orf58
Mitotic_arrest	CFAP97
Mitotic_arrest	DGAT2
Mitotic_arrest	FBXO25
Mitotic_arrest	GPS2
Mitotic_arrest	MAP7D2
Mitotic_arrest	TXNIP
Mitotic_arrest	CDK6
Mitotic_arrest	CXCL9
Mitotic_arrest	GOLIM4
Mitotic_arrest	HTATIP2
Mitotic_arrest	LY6H
Mitotic_arrest	WASF3
Mitotic_arrest	ZNF280B
Mitotic_arrest	C5orf47
Mitotic_arrest	MED19
Mitotic_arrest	PAM
Mitotic_arrest	TLK1
Mitotic_arrest	MAB21L3
Mitotic_arrest	NXT2
Mitotic_arrest	USP31
Mitotic_arrest	ZNF516
Mitotic_arrest	FOXR1
Mitotic_arrest	IL13RA1
Mitotic_arrest	RAE1
Mitotic_arrest	AK9
Mitotic_arrest	LINC00504
Mitotic_arrest	REC114
Mitotic_arrest	SYPL1
Mitotic_arrest	TFDP3
Mitotic_arrest	TMEM99
Mitotic_arrest	PAGE1
Mitotic_arrest	PGM5P2
Mitotic_arrest	SPO11
Mitotic_arrest	BRD2
Mitotic_arrest	CBR1
Mitotic_arrest	TMCO1
Mitotic_arrest	ACRC
Mitotic_arrest	CHEK2P2
Mitotic_arrest	DGUOK
Mitotic_arrest	LSM6
Mitotic_arrest	MAGEA3
Mitotic_arrest	SPCS1
Mitotic_arrest	PAQR3
Mitotic_arrest	TOPAZ1
Mitotic_arrest	CCDC122
Mitotic_arrest	MAT2B
Mitotic_arrest	SPIN1
Mitotic_arrest	BFSP1
Mitotic_arrest	TSC22D1
Mitotic_arrest	ZFR2
Mitotic_arrest	IMPDH1
Mitotic_arrest	ISL1
Mitotic_arrest	PIGH
Mitotic_arrest	ALKBH5
Mitotic_arrest	C6orf62
Mitotic_arrest	SAGE1
Mitotic_arrest	CA8
Mitotic_arrest	FST
Mitotic_arrest	IMPACT
Mitotic_arrest	MPP1
Mitotic_arrest	TTC3
Mitotic_arrest	BAZ1A
Mitotic_arrest	EVI5
Mitotic_arrest	TPTE
Mitotic_arrest	PITRM1
Mitotic_arrest	SIGIRR
Mitotic_arrest	TTLL1
Mitotic_arrest	ABCC9
Mitotic_arrest	CMTM7
Mitotic_arrest	CTSF
Mitotic_arrest	HES1
Mitotic_arrest	SNAP91
Mitotic_arrest	TKTL1
Mitotic_arrest	TRAF3
Mitotic_arrest	AGBL5
Mitotic_arrest	ATP6V1C1
Mitotic_arrest	C20orf96
Mitotic_arrest	CFAP221
Mitotic_arrest	EPN2
Mitotic_arrest	MTX2
Mitotic_arrest	CYP4X1
Mitotic_arrest	RGMA
Mitotic_arrest	ZNF410
Mitotic_arrest	AGGF1
Mitotic_arrest	CAST
Mitotic_arrest	MRPS6
Mitotic_arrest	PENK
Mitotic_arrest	PKN1
Mitotic_arrest	ANXA2
Mitotic_arrest	CSNK1G3
Mitotic_arrest	THYN1
Mitotic_arrest	COG6
Mitotic_arrest	KIAA1211
Mitotic_arrest	TJP1
Mitotic_arrest	MED10
Mitotic_arrest	NGLY1
Mitotic_arrest	SSX2IP
Mitotic_arrest	ADAD1
Mitotic_arrest	C4orf48
Mitotic_arrest	EPB41L5
Mitotic_arrest	ZFAND2A
Mitotic_arrest	ZNF236
Mitotic_arrest	CNIH3
Mitotic_arrest	FBRS
Mitotic_arrest	FKBP2
Mitotic_arrest	KLF10
Mitotic_arrest	SPA17
Mitotic_arrest	USO1
Mitotic_arrest	HAGH
Mitotic_arrest	LRRC34
Mitotic_arrest	MLH1
Mitotic_arrest	RBM44
Mitotic_arrest	RGS2
Mitotic_arrest	LTBP1
Mitotic_arrest	NFKB1
Mitotic_arrest	PACS2
Mitotic_arrest	PDCD4
Mitotic_arrest	DYRK4
Mitotic_arrest	SNAPC2
Mitotic_arrest	TAF2
Mitotic_arrest	APBA2
Mitotic_arrest	FBXW7
Mitotic_arrest	NAALAD2
Mitotic_arrest	NEIL2
Mitotic_arrest	PARP15
Mitotic_arrest	PLK2
Mitotic_arrest	SECISBP2
Mitotic_arrest	APPBP2
Mitotic_arrest	EID3
Mitotic_arrest	PIWIL2
Mitotic_arrest	SOX30
Mitotic_arrest	UBE2E3
Mitotic_arrest	GBP2
Mitotic_arrest	LIMCH1
Mitotic_arrest	FAM188A
Mitotic_arrest	KAT6B
Mitotic_arrest	NINJ1
Mitotic_arrest	FAM195A
Mitotic_arrest	LINC01419
Mitotic_arrest	NUDT14
Mitotic_arrest	ADA
Mitotic_arrest	KIFAP3
Mitotic_arrest	LOC401242
Mitotic_arrest	SLC35F2
Mitotic_arrest	DUSP22
Mitotic_arrest	MAP7D3
Mitotic_arrest	TMEM80
Mitotic_arrest	CDKL3
Mitotic_arrest	CMAS
Mitotic_arrest	DPEP3
Mitotic_arrest	JMJD1C
Mitotic_arrest	LCA5
Mitotic_arrest	PHF8
Mitotic_arrest	RUFY3
Mitotic_arrest	SURF2
Mitotic_arrest	PLD6
Mitotic_arrest	ZBTB43
Mitotic_arrest	CNTNAP2
Mitotic_arrest	GNAS
Mitotic_arrest	MAL2
Mitotic_arrest	NKAPL
Mitotic_arrest	PLEKHA3
Mitotic_arrest	TNRC6B
Mitotic_arrest	MED15P9
Mitotic_arrest	NEDD4L
Mitotic_arrest	TFAP2A
Mitotic_arrest	USP9X
Mitotic_arrest	ABCC1
Mitotic_arrest	GUCY1B3
Mitotic_arrest	LOC643201
Mitotic_arrest	NAB1
Mitotic_arrest	TP53TG3D
Mitotic_arrest	CCDC144NL-AS1
Mitotic_arrest	DUSP4
Mitotic_arrest	KLF6
Mitotic_arrest	LANCL1
Mitotic_arrest	TCEAL4
Mitotic_arrest	MORC2
Mitotic_arrest	NR3C1
Mitotic_arrest	POMC
Mitotic_arrest	TBC1D22B
Mitotic_arrest	UBE2E2
Mitotic_arrest	ZBTB18
Mitotic_arrest	ZNF592
Mitotic_arrest	CHN1
Mitotic_arrest	CTCFL
Mitotic_arrest	HEY2
Mitotic_arrest	LACC1
Mitotic_arrest	NBPF8
Mitotic_arrest	PPP6R1
Mitotic_arrest	STRN4
Mitotic_arrest	ARHGAP21
Mitotic_arrest	KDM1B
Mitotic_arrest	POLE4
Mitotic_arrest	POLR3GL
Mitotic_arrest	RGS7
Mitotic_arrest	TMEM216
Mitotic_arrest	ZCCHC2
Mitotic_arrest	GPR137
Mitotic_arrest	INTS10
Mitotic_arrest	MLLT3
Mitotic_arrest	SH2D4A
Mitotic_arrest	SPR
Mitotic_arrest	SUPT5H
Mitotic_arrest	BOK
Mitotic_arrest	NANOS2
Mitotic_arrest	RYR2
Mitotic_arrest	CCDC186
Mitotic_arrest	CLU
Mitotic_arrest	PPP3CA
Mitotic_arrest	TUBA3C
Mitotic_arrest	ZBTB20
Mitotic_arrest	FAM133A
Mitotic_arrest	FAR2P1
Mitotic_arrest	RBM27
Mitotic_arrest	SPTAN1
Mitotic_arrest	KCTD13
Mitotic_arrest	LOC100129434
Mitotic_arrest	LOC101928226
Mitotic_arrest	NDUFAF6
Mitotic_arrest	NFKBIA
Mitotic_arrest	PARD3
Mitotic_arrest	HSPBP1
Mitotic_arrest	PCOLCE2
Mitotic_arrest	PGF
Mitotic_arrest	PPFIA1
Mitotic_arrest	RASL11B
Mitotic_arrest	TRPS1
Mitotic_arrest	B4GALT3
Mitotic_arrest	HOXC10
Mitotic_arrest	MYOM1
Mitotic_arrest	NRBF2
Mitotic_arrest	ZUFSP
Mitotic_arrest	DOCK8
Mitotic_arrest	LOC101928936
Mitotic_arrest	PON3
Mitotic_arrest	ZNF25
Mitotic_arrest	DES
Mitotic_arrest	RAB28
Mitotic_arrest	MED13L
Mitotic_arrest	USP3
Mitotic_arrest	C12orf57
Mitotic_arrest	DEDD
Mitotic_arrest	GOLGA1
Mitotic_arrest	UBXN6
Mitotic_arrest	VAMP5
Mitotic_arrest	ARL6IP4
Mitotic_arrest	DENND1B
Mitotic_arrest	IFT88
Mitotic_arrest	MORN2
Mitotic_arrest	MUM1
Mitotic_arrest	PHF6
Mitotic_arrest	STK32B
Mitotic_arrest	TSPAN15
Mitotic_arrest	IDH3A
Mitotic_arrest	REV3L
Mitotic_arrest	STAG3
Mitotic_arrest	TAF4B
Mitotic_arrest	ZFAND3
Mitotic_arrest	AURKC
Mitotic_arrest	CAMK1D
Mitotic_arrest	LRIF1
Mitotic_arrest	PI4KB
Mitotic_arrest	SGCG
Mitotic_arrest	B3GALNT1
Mitotic_arrest	DECR1
Mitotic_arrest	KRT25
Mitotic_arrest	LOC100130700
Mitotic_arrest	MYT1L
Mitotic_arrest	P4HA2
Mitotic_arrest	SSBP3
Mitotic_arrest	THAP1
Mitotic_arrest	TSC2
Mitotic_arrest	USP2
Mitotic_arrest	C12orf10
Mitotic_arrest	DLEU1
Mitotic_arrest	ISG15
Mitotic_arrest	LDHC
Mitotic_arrest	LOC283683
Mitotic_arrest	RBCK1
Mitotic_arrest	SHQ1
Mitotic_arrest	ZNF507
Mitotic_arrest	AADAT
Mitotic_arrest	LRIG1
Mitotic_arrest	MARCH10
Mitotic_arrest	SWT1
Mitotic_arrest	TWIST1
Mitotic_arrest	AREG
Mitotic_arrest	CHD3
Mitotic_arrest	FRA10AC1
Mitotic_arrest	PAPD7
Mitotic_arrest	ZNF280C
Mitotic_arrest	ZNF800
Mitotic_arrest	ABCG2
Mitotic_arrest	CCDC106
Mitotic_arrest	MMP11
Mitotic_arrest	TANC2
Mitotic_arrest	TUBGCP3
Mitotic_arrest	AGMO
Mitotic_arrest	ATP1B1
Mitotic_arrest	CCDC88A
Mitotic_arrest	CHMP2B
Mitotic_arrest	EYA2
Mitotic_arrest	FMN1
Mitotic_arrest	HERC1
Mitotic_arrest	MYCBP2
Mitotic_arrest	NOC4L
Mitotic_arrest	RASEF
Mitotic_arrest	REEP2
Mitotic_arrest	CFL2
Mitotic_arrest	CHORDC1
Mitotic_arrest	DNALI1
Mitotic_arrest	GNAL
Mitotic_arrest	IFT57
Mitotic_arrest	NMB
Mitotic_arrest	SHISA9
Mitotic_arrest	SMYD2
Mitotic_arrest	TDRD5
Mitotic_arrest	UTS2B
Mitotic_arrest	C19orf84
Mitotic_arrest	HOXB-AS3
Mitotic_arrest	IQCE
Mitotic_arrest	OSR2
Mitotic_arrest	RYK
Mitotic_arrest	UGDH-AS1
Mitotic_arrest	HSPB11
Mitotic_arrest	HYLS1
Mitotic_arrest	LTBP3
Mitotic_arrest	RBM4B
Mitotic_arrest	ZMYM2
Mitotic_arrest	C15orf48
Mitotic_arrest	CRYBG3
Mitotic_arrest	RTKN2
Mitotic_arrest	TSPAN33
Mitotic_arrest	ABCA17P
Mitotic_arrest	ACOT4
Mitotic_arrest	BRD1
Mitotic_arrest	CCDC91
Mitotic_arrest	HERC2
Mitotic_arrest	KCNAB1
Mitotic_arrest	KCTD2
Mitotic_arrest	LRRC42
Mitotic_arrest	MAN1A2
Mitotic_arrest	ODC1
Mitotic_arrest	RAD9B
Mitotic_arrest	RNF216P1
Mitotic_arrest	THRA
Mitotic_arrest	ARHGAP20
Mitotic_arrest	DMRTB1
Mitotic_arrest	DNAJB1
Mitotic_arrest	EPHX2
Mitotic_arrest	FBXO4
Mitotic_arrest	MADD
Mitotic_arrest	PALLD
Mitotic_arrest	PRR5
Mitotic_arrest	SLC25A14
Mitotic_arrest	SUPT20H
Mitotic_arrest	SYNGR3
Mitotic_arrest	SYNJ1
Mitotic_arrest	ZBTB11
Mitotic_arrest	CREBRF
Mitotic_arrest	CXXC4
Mitotic_arrest	DACH1
Mitotic_arrest	DUSP5
Mitotic_arrest	RPL10L
Mitotic_arrest	ASCC1
Mitotic_arrest	DDHD2
Mitotic_arrest	FBXO47
Mitotic_arrest	FSD1L
Mitotic_arrest	NAA60
Mitotic_arrest	NKIRAS1
Mitotic_arrest	SPG20
Mitotic_arrest	FAM174A
Mitotic_arrest	HEIH
Mitotic_arrest	KMT2B
Mitotic_arrest	MB21D2
Mitotic_arrest	XPOT
Mitotic_arrest	CACNB4
Mitotic_arrest	CCNO
Mitotic_arrest	ELAVL2
Mitotic_arrest	FAM50B
Mitotic_arrest	IRF2BP2
Mitotic_arrest	MIER1
Mitotic_arrest	SDC1
Mitotic_arrest	STK4-AS1
Mitotic_arrest	DUSP6
Mitotic_arrest	FAM228B
Mitotic_arrest	IFT46
Mitotic_arrest	MEIKIN
Mitotic_arrest	PVALB
Mitotic_arrest	TBL1XR1
Mitotic_arrest	TMEM39B
Mitotic_arrest	AP3D1
Mitotic_arrest	C11orf1
Mitotic_arrest	EPB41L1
Mitotic_arrest	NRG1
Mitotic_arrest	SYCP2
Mitotic_arrest	DNAH3
Mitotic_arrest	HDAC5
Mitotic_arrest	ME2
Mitotic_arrest	MXI1
Mitotic_arrest	TCF3
Mitotic_arrest	ANKRD20A8P
Mitotic_arrest	CDC16
Mitotic_arrest	IRGM
Mitotic_arrest	MAP2
Mitotic_arrest	RCN2
Mitotic_arrest	SHKBP1
Mitotic_arrest	WFDC2
Mitotic_arrest	ABCA5
Mitotic_arrest	C1orf146
Mitotic_arrest	CCDC112
Mitotic_arrest	CCDC82
Mitotic_arrest	PLEKHO1
Mitotic_arrest	SERTAD4-AS1
Mitotic_arrest	SIAH2
Mitotic_arrest	UBE2L6
Mitotic_arrest	ZNF827
Mitotic_arrest	CADM1
Mitotic_arrest	CASP7
Mitotic_arrest	DCTN6
Mitotic_arrest	ESX1
Mitotic_arrest	PER3
Mitotic_arrest	PHF1
Mitotic_arrest	ABLIM1
Mitotic_arrest	BCL11A
Mitotic_arrest	ETV6
Mitotic_arrest	KIAA0355
Mitotic_arrest	MKNK2
Mitotic_arrest	PASD1
Mitotic_arrest	RFPL4B
Mitotic_arrest	TCP11
Mitotic_arrest	ZFP36L1
Mitotic_arrest	ZGLP1
Mitotic_arrest	CD55
Mitotic_arrest	GOLGB1
Mitotic_arrest	KDM2A
Mitotic_arrest	KIAA1257
Mitotic_arrest	PPM1J
Mitotic_arrest	PTBP2
Mitotic_arrest	SMAD1
Mitotic_arrest	ZBTB33
Mitotic_arrest	COX7B2
Mitotic_arrest	CPA2
Mitotic_arrest	ERICH5
Mitotic_arrest	HSPA1B
Mitotic_arrest	POLI
Mitotic_arrest	TSPYL2
Mitotic_arrest	FOXP1
Mitotic_arrest	HAGLR
Mitotic_arrest	PRKCDBP
Mitotic_arrest	CD82
Mitotic_arrest	DBX2
Mitotic_arrest	ERICH1
Mitotic_arrest	FAM208B
Mitotic_arrest	HOXD1
Mitotic_arrest	PDK2
Mitotic_arrest	USP42
Mitotic_arrest	VWF
Mitotic_arrest	LOC100421746
Mitotic_arrest	NBR1
Mitotic_arrest	PPIC
Mitotic_arrest	CEP85L
Mitotic_arrest	ECSIT
Mitotic_arrest	FMR1
Mitotic_arrest	KANSL1
Mitotic_arrest	LPPR5
Mitotic_arrest	MBNL1
Mitotic_arrest	NPNT
Mitotic_arrest	PSTK
Mitotic_arrest	RICTOR
Mitotic_arrest	ZCCHC10
Mitotic_arrest	HDGF
Mitotic_arrest	LEF1
Mitotic_arrest	LMF1
Mitotic_arrest	NIPA1
Mitotic_arrest	NUTM2B-AS1
Mitotic_arrest	VGLL4
Mitotic_arrest	ZMYND11
Mitotic_arrest	ZNF267
Mitotic_arrest	ARHGAP35
Mitotic_arrest	ID2-AS1
Mitotic_arrest	KLC4
Mitotic_arrest	SHC4
Mitotic_arrest	CAMSAP1
Mitotic_arrest	CPNE5
Mitotic_arrest	ERRFI1
Mitotic_arrest	HCFC1R1
Mitotic_arrest	LRRIQ1
Mitotic_arrest	MRAS
Mitotic_arrest	PELI1
Mitotic_arrest	SIK3
Mitotic_arrest	SMARCD3
Mitotic_arrest	ACSL1
Mitotic_arrest	ACTL8
Mitotic_arrest	KYNU
Mitotic_arrest	LOC101927418
Mitotic_arrest	TRMT10A
Mitotic_arrest	AKT3
Mitotic_arrest	CYP11A1
Mitotic_arrest	PSMA8
Mitotic_arrest	SYNE1
Mitotic_arrest	TAF7L
Mitotic_arrest	ANKRD31
Mitotic_arrest	ARL4A
Mitotic_arrest	C19orf38
Mitotic_arrest	CFAP57
Mitotic_arrest	CIB1
Mitotic_arrest	CLK3
Mitotic_arrest	FAM9B
Mitotic_arrest	IQCK
Mitotic_arrest	MTDH
Mitotic_arrest	NBPF1
Mitotic_arrest	PPAP2C
Mitotic_arrest	RASGEF1B
Mitotic_arrest	SLCO1B3
Mitotic_arrest	TCF4
Mitotic_arrest	VCX2
Mitotic_arrest	WIPF3
Mitotic_arrest	CHCHD6
Mitotic_arrest	FAM117A
Mitotic_arrest	FCHO1
Mitotic_arrest	LOC642929
Mitotic_arrest	MTUS1
Mitotic_arrest	SCAMP2
Mitotic_arrest	ZCCHC14
Mitotic_arrest	ZNF521
Mitotic_arrest	AES
Mitotic_arrest	CNTRL
Mitotic_arrest	EFNA5
Mitotic_arrest	GIT1
Mitotic_arrest	LZIC
Mitotic_arrest	MAGEA11
Mitotic_arrest	MAP2K5
Mitotic_arrest	MAP2K7
Mitotic_arrest	MEIS1
Mitotic_arrest	TMEM57
Mitotic_arrest	TMSB15A
Mitotic_arrest	C17orf85
Mitotic_arrest	CYLD
Mitotic_arrest	DSG3
Mitotic_arrest	LINC00624
Mitotic_arrest	MLK7-AS1
Mitotic_arrest	OBFC1
Mitotic_arrest	PEMT
Mitotic_arrest	PRKD1
Mitotic_arrest	RAPGEF4
Mitotic_arrest	SPRY2
Mitotic_arrest	ARHGAP39
Mitotic_arrest	MAD1L1
Mitotic_arrest	OXR1
Mitotic_arrest	RGMB
Mitotic_arrest	ZNF667-AS1
Mitotic_arrest	FARP1
Mitotic_arrest	GNG4
Mitotic_arrest	IQCB1
Mitotic_arrest	MGAT4A
Mitotic_arrest	RNF157
Mitotic_arrest	SLC40A1
Mitotic_arrest	CCDC109B
Mitotic_arrest	CIC
Mitotic_arrest	DYRK1A
Mitotic_arrest	KLF5
Mitotic_arrest	PAK4
Mitotic_arrest	ARID3B
Mitotic_arrest	C14orf39
Mitotic_arrest	FGF9
Mitotic_arrest	HRAT5
Mitotic_arrest	MAPRE3
Mitotic_arrest	PHC2
Mitotic_arrest	PLEKHA5
Mitotic_arrest	POTEF
Mitotic_arrest	TEX101
Mitotic_arrest	VAV3
Mitotic_arrest	ASPH
Mitotic_arrest	CCNJL
Mitotic_arrest	CHD5
Mitotic_arrest	EMB
Mitotic_arrest	KLHL23
Mitotic_arrest	L3MBTL3
Mitotic_arrest	PHLPP1
Mitotic_arrest	RFPL3
Mitotic_arrest	ROPN1L
Mitotic_arrest	B4GALT6
Mitotic_arrest	DNAH12
Mitotic_arrest	LOC81691
Mitotic_arrest	MAP6
Mitotic_arrest	MED27
Mitotic_arrest	NR2F1
Mitotic_arrest	RHOB
Mitotic_arrest	AREL1
Mitotic_arrest	ARHGEF26
Mitotic_arrest	FBXO11
Mitotic_arrest	LPPR1
Mitotic_arrest	MAGEB6
Mitotic_arrest	PPP1R36
Mitotic_arrest	RFX6
Mitotic_arrest	SHOX2
Mitotic_arrest	SKIDA1
Mitotic_arrest	ARRDC4
Mitotic_arrest	BTBD6
Mitotic_arrest	DENND5A
Mitotic_arrest	GALNT2
Mitotic_arrest	KAT8
Mitotic_arrest	NRAP
Mitotic_arrest	PHF13
Mitotic_arrest	RAMP1
Mitotic_arrest	SNX30
Mitotic_arrest	SPAG6
Mitotic_arrest	STK24
Mitotic_arrest	TMEM42
Mitotic_arrest	YPEL3
Mitotic_arrest	CTNNBIP1
Mitotic_arrest	DFNB31
Mitotic_arrest	DUSP10
Mitotic_arrest	FBXW5
Mitotic_arrest	GATA2
Mitotic_arrest	GBP5
Mitotic_arrest	NELL2
Mitotic_arrest	RAB38
Mitotic_arrest	SLC25A1
Mitotic_arrest	SYCE3
Mitotic_arrest	ZDBF2
Mitotic_arrest	ZNF830
Mitotic_arrest	BAG6
Mitotic_arrest	FAM49A
Mitotic_arrest	NDRG4
Mitotic_arrest	PARP8
Mitotic_arrest	PAX6
Mitotic_arrest	UROS
Mitotic_arrest	ANKRD20A4
Mitotic_arrest	LINC01481
Mitotic_arrest	MAGEA6
Mitotic_arrest	MPRIP
Mitotic_arrest	STARD10
Mitotic_arrest	C9orf43
Mitotic_arrest	DENND2C
Mitotic_arrest	FAM53B
Mitotic_arrest	GFRA3
Mitotic_arrest	PDZRN3
Mitotic_arrest	SEMA3C
Mitotic_arrest	TMSB15B
Mitotic_arrest	ZSCAN9
Mitotic_arrest	COL9A1
Mitotic_arrest	CTSH
Mitotic_arrest	LOC100505549
Mitotic_arrest	LRRC27
Mitotic_arrest	NDRG1
Mitotic_arrest	PHF21A
Mitotic_arrest	RHOD
Mitotic_arrest	ACVR2A
Mitotic_arrest	C1orf50
Mitotic_arrest	DUSP7
Mitotic_arrest	AFF3
Mitotic_arrest	ARHGEF19
Mitotic_arrest	BTBD3
Mitotic_arrest	CASD1
Mitotic_arrest	CREBBP
Mitotic_arrest	FAM159B
Mitotic_arrest	INTS12
Mitotic_arrest	KCMF1
Mitotic_arrest	LPGAT1
Mitotic_arrest	LY6G5C
Mitotic_arrest	PIK3C3
Mitotic_arrest	RPL22L1
Mitotic_arrest	ZNF652
Mitotic_arrest	BANK1
Mitotic_arrest	FAM65A
Mitotic_arrest	FUCA2
Mitotic_arrest	HOXD8
Mitotic_arrest	LINC01089
Mitotic_arrest	MPP7
Mitotic_arrest	RBKS
Mitotic_arrest	DCAF12L1
Mitotic_arrest	DDX11L5
Mitotic_arrest	KIAA2012
Mitotic_arrest	LINC01447
Mitotic_arrest	MOK
Mitotic_arrest	SPATA33
Mitotic_arrest	TBC1D4
Mitotic_arrest	TCF7L1
Mitotic_arrest	HSPA4L
Mitotic_arrest	MRC1
Mitotic_arrest	MTMR3
Mitotic_arrest	SYTL3
Mitotic_arrest	ANO10
Mitotic_arrest	BEND4
Mitotic_arrest	EFHC2
Mitotic_arrest	GFPT2
Mitotic_arrest	MSI1
Mitotic_arrest	POLR2A
Mitotic_arrest	PRSS36
Mitotic_arrest	SLC30A3
Mitotic_arrest	TSACC
Mitotic_arrest	USE1
Mitotic_arrest	ZBTB16
Mitotic_arrest	CACFD1
Mitotic_arrest	CLEC4C
Mitotic_arrest	EIF2B2
Mitotic_arrest	PITPNA
Mitotic_arrest	RAB41
Mitotic_arrest	STX8
Mitotic_arrest	TOM1L2
Mitotic_arrest	ABALON
Mitotic_arrest	ACSS2
Mitotic_arrest	AMPH
Mitotic_arrest	CEP131
Mitotic_arrest	FOXJ2
Mitotic_arrest	LINC01193
Mitotic_arrest	LOC100506368
Mitotic_arrest	SMEK3P
Mitotic_arrest	STK17B
Mitotic_arrest	SYCP2L
Mitotic_arrest	ZBTB38
Mitotic_arrest	ARHGEF33
Mitotic_arrest	CAMK2B
Mitotic_arrest	CSMD3
Mitotic_arrest	GLCCI1
Mitotic_arrest	GMDS
Mitotic_arrest	NUTM1
Mitotic_arrest	PIK3CG
Mitotic_arrest	SERPINF1
Mitotic_arrest	HOXB6
Mitotic_arrest	LOC100996654
Mitotic_arrest	NRIP1
Mitotic_arrest	STIM2
Mitotic_arrest	TCF7
Mitotic_arrest	THBS4
Mitotic_arrest	TUBA3E
Mitotic_arrest	C19orf54
Mitotic_arrest	CCDC178
Mitotic_arrest	EGR2
Mitotic_arrest	GABRR1
Mitotic_arrest	RXRA
Mitotic_arrest	SMAD4
Mitotic_arrest	ARHGAP17
Mitotic_arrest	BID
Mitotic_arrest	DHX35
Mitotic_arrest	ELOVL4
Mitotic_arrest	ENPP7P13
Mitotic_arrest	FN1
Mitotic_arrest	GRB10
Mitotic_arrest	MBOAT2
Mitotic_arrest	PRKAR1B
Mitotic_arrest	TEAD1
Mitotic_arrest	B4GALT2
Mitotic_arrest	CSNK2A2
Mitotic_arrest	FAM46A
Mitotic_arrest	HLA-A
Mitotic_arrest	LHX6
Mitotic_arrest	LOC100506844
Mitotic_arrest	LOC101926905
Mitotic_arrest	MPP2
Mitotic_arrest	NPW
Mitotic_arrest	PTPRM
Mitotic_arrest	PCED1A
Mitotic_arrest	ZFYVE16
Mitotic_arrest	ABCA3
Mitotic_arrest	C11orf65
Mitotic_arrest	CIART
Mitotic_arrest	CNOT6L
Mitotic_arrest	GPR161
Mitotic_arrest	NCK2
Mitotic_arrest	PNRC1
Mitotic_arrest	TRIM29
Mitotic_arrest	EPB41L4B
Mitotic_arrest	GAGE2A
Mitotic_arrest	MRGBP
Mitotic_arrest	RASAL2
Mitotic_arrest	TBX3
Mitotic_arrest	FCMR
Mitotic_arrest	NDRG2
Mitotic_arrest	NEO1
Mitotic_arrest	NOTUM
Mitotic_arrest	RALGPS2
Mitotic_arrest	ROBO1
Mitotic_arrest	TAGLN2
Mitotic_arrest	TANK
Mitotic_arrest	CDIPT-AS1
Mitotic_arrest	NFATC1
Mitotic_arrest	PPP2R5D
Mitotic_arrest	VPS13C
Mitotic_arrest	ANKRD42
Mitotic_arrest	CABLES1
Mitotic_arrest	CAND2
Mitotic_arrest	COBL
Mitotic_arrest	MYH9
Mitotic_arrest	NFIA
Mitotic_arrest	PPP1R9A
Mitotic_arrest	SLC22A20
Mitotic_arrest	SPTBN2
Mitotic_arrest	ANGPTL4
Mitotic_arrest	CDC42EP3
Mitotic_arrest	CLGN
Mitotic_arrest	NR3C2
Mitotic_arrest	RIT1
Mitotic_arrest	TBC1D12
Mitotic_arrest	ANKRD50
Mitotic_arrest	BICC1
Mitotic_arrest	DNAH7
Mitotic_arrest	EPS8
Mitotic_arrest	INPP1
Mitotic_arrest	STPG1
Mitotic_arrest	TOB1
Mitotic_arrest	TP63
Mitotic_arrest	CIB2
Mitotic_arrest	HYDIN
Mitotic_arrest	JPH1
Mitotic_arrest	MSL3
Mitotic_arrest	NRXN1
Mitotic_arrest	SEL1L
Mitotic_arrest	TESC
Mitotic_arrest	COLEC11
Mitotic_arrest	CTHRC1
Mitotic_arrest	GNPDA2
Mitotic_arrest	GPC4
Mitotic_arrest	ME1
Mitotic_arrest	MFHAS1
Mitotic_arrest	NT5M
