## Supplementary Table 5 for "Reconstitution of prospermatogonial specification *in vitro* from human induced pluripotent stem cells"

### Sheet: Table.S5-1
Supplementary Table 5. Comparison of gene expression between T1LCs in this study and ag120AG+/-VT+ cells by Yamashiro et al. 2018
S5-1. Marker genes for T1LCs (>2-fold higher than any other cell cluster in this study, same as those defined in Fig3D), which also show higher expression over 2-fold in ag120AG+/-VT+ than any other cell types in Yamashiro et.al. 2018
	log2( RPM+1) Yamashiro et al. 2018					log2(TPM+1) This study
GeneSymbol	hiPSCs	iMeLCs	d6_hPGCLCs	ag77 AG+VT+	ag120 AG+-VT+	hiPSCs_	iMeLCs_	hPGCLCs	MLCs	TCs	T1LCs
C5orf47	0.771978	0.269778	0.38604	3.82947	5.69861	0.0488243	0.00311869	0.0108796	0.940998	2.2625	4.22919
CTSF	0.227578	0.195501	0	2.62236	5.03341	0.00458906	0.00624254	0	1.19327	4.53264	6.2901
DCAF4L2	0	0	0	4.37648	6.38155	0	0	0	2.14328	5.16728	7.95369
DDX4	0	0	0	5.55423	7.66635	0	0	0	0.772884	1.89831	4.34524
HOXA10	0	0	0.570199	1.44318	4.66567	0	0.0104969	0.0579864	2.62275	3.69004	4.83329
HOXA7	0	0	0.216422	3.76252	5.74027	0.0113925	0.0222096	0.0305126	2.82952	3.53754	7.0625
KCNV2	0.0883697	0	0	4.3155	5.672	0	0	0.00453016	2.0774	1.83582	3.51401
KIF3A	3.70556	3.50399	5.22946	5.82969	7.13829	1.71653	1.90004	3.14376	4.2536	5.45204	6.54695
LHX2	1.0878	0.193261	0	1.6048	3.99386	0	0.0299672	0.00517816	1.48277	1.32166	2.69558
MAEL	0	0.219811	0	5.3182	7.50494	0.0198133	0.00749913	0	0.860131	2.62699	5.07927
MAGEA3	0	0.107617	0	3.14467	4.88082	0	0	0	2.52106	3.37118	5.56889
MAGEA6	0	0	0	2.69598	4.54865	0.0100189	0	0	2.45379	3.65253	5.90463
OOEP	0.12461	0	0	4.99754	6.13834	0.00840445	0	0.00190208	1.03472	1.74415	3.80687
PASD1	0	0	0.105556	2.25118	5.59777	0	0	0.00127775	0.430448	1.23708	2.92236
PRKAG2	3.23407	3.68374	0.298766	4.51852	6.17226	0.520538	0.380361	0.0499753	0.890356	1.36549	2.55308
RBM46	0.227578	0.545147	0	4.26802	6.21936	0.0326164	0.0428347	0.013099	1.91394	4.38277	5.76098
SMC1B	0.663659	0	0.105556	2.04125	6.14053	0.0194455	0.0097107	0.00577943	0.339803	1.63185	4.36295
STK31	0	0.632478	0.438827	4.14198	7.51392	0.00443777	0.0118869	0.025218	1.17446	2.75301	5.26809
SYCP2	0.460014	0	1.87026	2.57111	5.34123	0	0	0.181597	1.13773	2.44887	3.94909
SYCP3	2.20156	2.79338	1.92186	5.36784	7.20407	0.0479427	0.0638824	0.0487773	2.35297	4.79475	6.38906
TDRD1	0	0.195501	0	1.05276	3.55558	0.0355519	0.0064032	0.0251519	0.501893	2.96567	5.34536
TDRD9	0	0	0	5.03111	6.91894	0	0	0	0.648314	1.69782	3.09841
ZCWPW1	0.661948	0.760937	2.18242	4.8761	6.87123	0.150033	0.220988	0.313556	2.17923	4.66715	6.86885
MAGEC2	0	0	0	0.894988	6.23812	0	0	0	0.0733883	0.577293	6.68952
TKTL1	0	0	1.3748	4.3155	7.22878	0.00516525	0.00396068	0.0452286	0.908486	1.74049	3.86483
C5orf58	1.14061	0.658169	0.607529	2.7197	4.14994	0.163592	0.108285	0.0412709	1.77465	1.90535	4.47758
MORC1	0	0	0	0	4.11701	0	0	0.0032012	0.0314854	0.268091	1.86804
SYCE1	0	0	0	1.05276	4.18819	0	0	0	0.300876	1.76968	4.85273
CXorf67	0	0	0	4.37648	6.1891	0	0.0162142	0.00670764	1.56514	2.16764	4.39581
ASZ1	0	0	0.105556	0.403102	4.5089	0	0	0.00380809	0.00984334	0.213089	2.12354
LUZP4	0	0	0	5.89887	7.58856	0	0.00367171	0.00247709	0.702724	1.38652	4.31352
HOXC9	0	0	0	0.403102	3.4704	0	0	0.0118254	0.112791	1.04994	5.76102
HOXA3	0	0	0	1.26113	5.82508	0	0	0.0075313	0.178771	1.72269	3.09335
KRBOX1	0	0	0	2.74305	5.1654	0.00397837	0	0.00119882	0.0844242	0.482241	1.57922
SPO11	0	0	0	0	3.82236	0	0	0	0.00715613	0.10411	2.44158
DNAH3	0.364841	0.269778	0.212261	1.9236	4.99736	0.0134355	0.0125709	0.0116819	0.0702577	0.536874	2.02238
CTAG2	0	0	0	0	3.40228	0.0433371	0.00937313	0	0.718013	3.58248	8.70688
HOXB7	0	0	0.299535	2.91732	4.92783	0	0.0254769	0.0653236	0.686562	1.92224	4.38425
TAF7L	0.463178	0.390831	0	0.280836	4.80529	0.00319599	0.00397691	0	0.0377845	0.632994	3.04457
LINC01582	0	0	0	0	1.73176	0	0	0	0.0191178	0.373647	2.70673
TDRD6	0.463717	0	0	2.78863	5.79031	0.016447	0.00421023	0.00598871	0.388465	1.95212	4.91594
DMRTB1	0	0	0	0.976029	5.48053	0.0197724	0.0115104	0	0.237254	2.08205	5.15676
MAGEB1	0	0.388762	0.633317	2.99715	6.65088	0	0.0156117	0.0038974	0.763855	1.18742	4.13171
WASF1	5.5496	5.86346	4.82925	6.42253	7.63802	1.1179	1.29568	0.681759	2.029	3.9833	5.08784
TDRD15	0	0	0	1.44318	3.55816	0	0	0	0.175317	1.17681	3.43572
HIST1H2AA	0	0	0	0	1.11438	0.0476804	0.021331	0	1.27807	3.99886	9.85719
PAGE2	0	0	0	0.280836	3.80379	0	0.00626784	0	0.109314	0.882771	5.72348
TEX15	3.26187	3.60411	0.193979	1.75013	6.56934	1.16059	2.36954	0.116172	0.390135	3.39276	7.70871
SLC25A31	0	0	0	0.717821	4.79799	0	0	0	0.046641	0.499921	2.27715
MAGEB2	0.12461	0	0	4.59748	8.93787	0.0137425	0.0574312	0	0.629716	1.41484	8.57793
DGAT2	0.784606	0	2.81339	3.70424	5.14102	0.165736	0.0676832	0.501723	1.54357	2.51736	4.45539
C1orf146	0	0	0.110867	1.38501	4.52632	0	0	0	0.288121	0.915981	2.99538
TOPAZ1	0.134963	0	0	0.620349	2.80447	0.00141968	0	0	0.0723584	0.386704	2.04996
KDM1B	1.4411	2.03843	1.6453	2.54479	4.75583	0.21398	0.405454	0.433111	1.3284	3.44477	4.49154
PAX6	2.47027	2.29899	1.19641	2.07843	4.2449	0.0158188	0.0063258	0.00203609	0.00543116	0.188645	2.4422
TBX3	0.0883697	0.48959	3.27576	3.60581	4.73241	0.0838445	1.14909	2.51969	1.95067	3.73512	5.65441
LINC01511	0.305458	0.370105	0	0.620349	4.62957	0.00721494	0	0	0.0348182	0.55197	2.90492
HOXD8	0	0	0	1.19496	4.43709	0	0	0	0.362675	1.3306	5.12179
CTCFL	2.39616	0.388762	0.192061	1.88215	6.16399	0.525622	0.0890536	0.00222454	0.553702	2.72887	4.7731
HOXB5	0	0	0.106705	3.01644	5.36089	0	0	0.135255	0.953701	3.92695	5.83352
COX8C	0.12461	0	0.106705	1.12561	3.50516	0.0274569	0	0	0.355237	1.72555	8.12506
ANKRD31	0.0883697	0	1.03165	2.11468	3.65728	0.0139067	0.0204582	0.0394377	0.273997	0.595215	1.93133
RWDD2B	1.90204	1.8162	0.871176	3.26243	4.32781	0.00421039	0.00467716	0	0.57877	1.17803	2.33138
ADAD1	0	0	0	1.3244	4.64134	0	0	0	0.178679	0.613924	2.24407
PAGE2B	0.0883697	0	0	0.403102	4.39145	0.0106646	0.00727996	0	0.184508	1.38766	6.26092
DCAF4L1	0.162994	0	0	3.22975	6.78675	0.0362685	0.102068	0.135424	1.17166	5.59924	9.56032
MAGEC1	0	0	0	2.31488	6.62445	0	0	0	0.112681	0.172975	4.59286
HOXA5	0	0	0.110867	0.51581	2.7409	0	0	0	0.491812	2.07234	4.3242
LINC01251	0	0	0	0.14724	3.27687	0	0	0.003697	0.00472897	0.102122	2.33329
MAGEB6	0	0	0	0	4.09306	0	0	0	0.0120374	0.308272	2.78361
MAGEA4	1.60146	0	0	2.4628	7.27873	0.359901	0.0100182	0	0.65682	2.44086	5.70437
GBP5	0	0.107617	0	0	2.35956	0	0	0	0.00824887	0.0848461	2.11415
SAGE1	0	0	0	1.96389	6.26863	0	0	0	0.0357724	0.685171	1.9004
CDKN2C	0.436574	0	0.590107	3.98441	5.24394	0	0.0038592	0.00338547	0.597937	0.773061	2.18639
GPAT2	1.09111	1.0799	0.742969	3.72783	5.22278	0.0440098	0	0	0.576725	1.22098	3.14773
TDRD7	1.17499	2.89818	2.9974	4.38392	5.95282	0.0801477	0.181923	0.491012	0.999628	1.7147	2.74614
HOXB3	0	0	1.66572	4.53198	6.32659	0	0.022115	0.0533772	0.426199	1.43815	2.66338
MAGEA1	0.0883697	0	0	0	3.96853	0	0	0	0.0756985	0.51616	3.7752
SOHLH1	0	0.195501	0	0	3.34888	0.0168915	0	0	0.137225	1.43887	4.48074
NR2F1	0	0	0.934782	0	4.60059	0	0.00534655	0.0216829	0.319395	1.88016	3.94957
HOXB4	0	0	0	0.894988	3.046	0	0	0.100761	0.482923	2.90003	5.40697
TUBA3C	0	0	0	0.403102	1.65942	0	0	0	0.00416462	0.0344469	1.84043
LDHC	0.240231	0.195501	0.299535	2.69598	4.98832	0.020643	0.0120339	0.0110353	0.412399	0.787669	2.56785
KLHL35	0.696236	0	1.06299	3.60581	5.99273	0.0822528	0.0906469	0.0898374	1.14236	3.10407	6.44895
HOXA4	0	0	0	0	4.99297	0	0	0.0048964	0.354942	2.10997	3.84075
ACTL8	1.15444	0.390831	0	0.717821	4.38703	0.024861	0.0536299	0	0.033825	0.685222	1.82613
MSX1	0.240231	1.85828	4.1174	0.403102	5.25139	0.0250001	0.236084	1.71929	0.0556516	0.94175	5.0706
TRAF3	3.1934	3.67611	2.07351	4.32326	6.00173	0.395062	0.403793	0.0951579	0.566435	1.38112	2.66181
NANOS2	0.305458	0	0	0.620349	4.95368	0.00635983	0	0	0.0504698	0.909192	4.35884
RGMA	3.96902	3.01828	0.304846	4.54532	5.70719	0.866581	0.609954	0.0677692	0.804275	1.91047	3.62612
FKBP6	0.287604	0.193261	0	0.894988	5.36724	0.0134752	0.00283317	0.00649744	0.0359495	0.21116	2.39259
LPGAT1	3.69338	3.68139	1.92142	4.21891	5.34658	0.855642	1.02842	0.504757	1.7874	2.28556	3.3854
GAGE1	0	0	0	1.75013	3.47565	0	0	0.00295685	0.388885	0.595151	2.50544
HOXB6	0	0.193261	0.995824	0.894988	4.3225	0	0	0.109184	0.0820963	1.20298	3.02757
USP31	4.06326	4.18359	2.78354	5.32981	6.59177	0.885549	1.00629	0.404008	1.2981	2.47516	4.65514
SYNM	1.06127	1.7469	0.991556	4.33867	5.50368	0.169001	0.129031	0.103309	1.12107	1.94951	2.98448
CASP7	2.46101	2.87721	2.80917	4.74928	6.64245	0.369534	0.430064	0.157167	1.3322	1.69097	3.22028
DMRTC2	0	0	0	0	3.69645	0	0.00595472	0	0.023839	0.270249	2.54239
ART3	0.488067	0	0	0.894988	3.80109	0.022569	0.00410491	0	0.00470446	0.0910156	1.25249
CHIC2	2.33563	2.79445	2.57431	3.84033	5.0504	1.27917	1.15875	0.688514	2.12863	2.94094	4.73866
RHOXF1	0.37547	0.334105	0.306458	1.38501	6.02538	0.0546313	0	0.0639482	0.192453	2.55258	6.17239
RAD9B	0.554122	0	0.912135	2.28338	4.85147	0.00253558	0	0.00418458	0.134407	0.340269	2.50765
MOV10L1	0.223486	0.107617	0.298766	1.3244	4.26267	0.0402041	0.00718018	0.0122031	0.22151	0.473845	2.39243
ZNF676	0	0	0	1.96389	3.44478	0	0	0	0.450662	0.493981	1.59874
RAB41	0.0883697	0.195501	0	0.51581	2.98189	0	0	0	0	0	1.58898
FTCD	1.08105	0.330741	0	0.14724	3.33253	0.0671863	0.0461841	0.00687913	0.0412264	0.513257	4.12118
PSMA8	0	0	0	0.51581	4.80526	0.00138848	0.0020782	0	0.0710453	0.497161	1.62406
TCP11	0	0	0	2.51797	4.29197	0.0100452	0	0	0.324795	0.604131	1.67344
HOXB8	0	0	0.265352	0	2.85087	0.00902408	0	0.108238	0.066382	2.02828	5.90274
DLX6	0	0	0	0.14724	3.35028	0	0.00662034	0.23806	0.0337113	0.763532	5.29874
ABHD10	3.78627	3.90677	2.57005	5.41584	6.64468	1.51411	1.99222	0.880907	3.56055	4.8146	6.48118
PLD6	0.409117	0.334105	0.394881	2.9776	4.43396	0.101484	0.0557535	0.0163184	0.95431	2.17309	4.06364
ZPBP2	0	0	0	0	2.16255	0	0	0	0.0449495	0.15222	2.42375
KLHDC1	0	0	0.192061	1.05276	3.01353	0.00226551	0.00291191	0.00981998	0.310959	0.270598	1.34459
C18orf63	0	0	0	0	2.81325	0	0	0	0.00224368	0.0263829	1.06194
MLF1	5.62416	4.58513	4.95718	6.09983	7.13775	2.49364	1.48438	1.29831	2.67371	4.38238	5.45925
PEG3	0	0	0	0.280836	2.38724	0	0	0	0.0449357	0.142642	1.73724
CDK17	4.79878	4.83661	3.67887	5.89627	7.58036	0.495582	0.627257	0.346866	1.01139	1.78514	3.2273
MAGEA11	0	0.388762	0	1.83947	5.28679	0.00684586	0	0.00543773	0.0730239	0.214797	2.38957
TEX101	0	0.563366	0.106705	0.14724	2.59067	0	0.00943278	0	0.0161049	0.130761	1.80915
DDX53	0	0	0	0.976029	2.42226	0	0.00699757	0.126931	0.656829	1.93356	4.56677
HOXB9	0	0	0.323127	1.38501	4.6575	0	0.00617488	0.0472355	0.115328	1.37536	4.34706
LY6K	0	0	0	0.14724	1.323	0	0	0	0.0489703	0.384181	2.43914
SIX1	0.778696	0.195501	0	0.620349	4.69082	0.0235169	0.0182515	0.0525485	0.0875211	0.790646	4.97502
TP53TG3D	0	0	0	0.51581	1.55436	0	0	0	0.230004	1.0806	2.60091
SSFA2	3.19549	3.15359	3.76261	4.50493	6.63694	0.389986	0.786157	0.825236	1.81791	2.8528	5.30241
DNAJC5G	0	0	0	0	1.69062	0.0097344	0.00577428	0.00685823	0.155427	0.811569	3.79208
ZEB2	1.43601	2.62377	2.47734	0	3.72438	0.0250961	0.21878	0.0427944	0.0796492	0.827908	1.86382
BEND2	0	0	0	0	2.8485	0	0.00214035	0.00609613	0.0168836	0.0670578	1.30537
CT45A1	0	0	0	0	2.17144	0	0	0	0.107252	0.755807	2.08715
C19orf38	0	0	0.110867	0.280836	1.98398	0.0120411	0	0.00467235	0.0338889	0.143712	1.74083
PRSS21	0.223486	0	0	1.83947	5.06179	0.029899	0	0	0.31827	0.624791	3.28752
IL13RA1	3.73125	4.37931	4.53233	1.6048	6.43006	0.615738	0.629332	0.680264	0.138334	1.94188	3.55267
HSF2	3.62378	3.92661	3.94843	5.33366	7.02497	0.88782	1.09717	1.08115	2.18689	4.29835	6.11613
MAGEA10	0	0	0	0.280836	3.52738	0	0	0.00679471	0.0594562	0.237942	2.64692
VCX3A	0.12461	0	0.106705	0	1.69649	0.0117074	0.00727035	0.0103174	0	0.133398	2.84099
LINC01436	0.134963	0.463039	0	0.976029	3.2895	0.0055266	0	0	0.0646457	0.591272	2.83757
TEX14	2.64102	1.5531	0.298766	2.7197	6.02542	0.19118	0.139211	0.011267	0.0930749	0.37139	1.59565
FMR1	5.10996	4.96322	4.79978	6.04454	7.3227	2.34373	2.38619	1.49879	2.99034	3.72332	5.81384
SPZ1	0.12461	0	0	1.65489	2.8106	0	0.0405363	0.00605856	0.742684	0.417247	2.48078
HAGLR	0	0.107617	1.46464	3.86182	5.45468	0.0129029	0.0432996	0.0942163	0.677619	1.40759	3.24951
PIWIL4	0.223486	0.563366	1.69466	3.98441	6.83231	0.00911721	0.00822095	0.0235649	0.189481	0.0874793	2.09262
C15orf48	0	0	0	2.37889	4.75197	0.00956814	0.00339102	0.0103182	0.293246	0.620942	2.06751
TSPYL5	3.53037	3.9169	4.00188	5.29469	7.14025	0.740144	0.406194	0.884772	2.854	5.84941	7.8878
XAGE3	0.12461	0	0	0.620349	2.7685	0	0	0	0.0959462	0.510173	2.26742
CXCL9	0	0	0	0	2.28254	0	0	0	0.00495054	0.0430752	1.26314
NXT2	5.13657	4.84855	4.29301	6.27219	7.31433	1.6652	1.64849	0.638583	2.92836	4.90554	6.08671
CT55	0	0	0	0	2.45233	0.00714245	0.00447271	0	0.0676886	0.297475	2.24795
CT47B1	0	0	0	0	1.42241	0	0	0	0	0	1.04975
TEX12	0.571537	0.300878	0.383414	0.976029	4.34101	0.0328229	0.030549	0.010378	0.107571	0.238082	3.18995
ACSBG1	0.615702	0.897471	0	0.403102	3.11101	0.0479102	0.0406356	0.00755116	0.0544814	0.601356	1.83304
ADAD2	0.611051	0	0	0.976029	3.52923	0.0599853	0.0236585	0	0.0809466	0.737172	3.71692
MRGBP	4.00449	4.33344	3.4464	4.36147	5.77466	3.9201	4.48205	1.62519	3.96252	5.503	7.71787
TBC1D12	2.21411	2.04654	2.97435	2.81089	4.80553	0.0935966	0.256789	0.379614	0.232293	0.9127	2.1219
C9orf43	0.21298	0.195501	0.394881	2.59696	3.72676	0.0484712	0.0912357	0.0582511	0.743924	0.790576	2.35078
FBXW7	4.6934	5.12966	4.69699	4.96812	6.77768	0.955199	1.09899	1.1749	1.20229	1.98194	3.43801
FEZF2	0.710874	0.219811	0	0	1.77437	0	0.00608388	0.00439691	0	0.0384614	1.41133
EFCAB13	0.0883697	0.193261	0.304846	0.403102	1.40833	0.0653855	0.0159835	0.0520215	0.272974	0.436133	1.45402
TSPYL6	0	0	0	0.280836	3.81337	0	0	0	0.0617122	0.259703	2.18154
ZCCHC2	2.60356	2.38154	3.58531	3.45849	4.76689	0.774546	1.00972	1.46004	1.50404	2.98932	4.14123
TCHH	0	0	0	0.14724	2.93065	0.00783538	0.0281101	0.00382475	0.278853	0.353328	2.69149
BARHL2	0	0.370105	0	0.280836	2.20024	0	0.00632514	0	0.00499129	0.044853	1.2325
VCX3B	0	0	0	0.280836	3.44499	0.106656	0.0574428	0.00593156	0.0230749	0.430266	5.8469
HAGLROS	0	0	0.771078	1.38501	2.75488	0.0384106	0.139499	0.299358	1.75242	1.3595	3.55197
LINC00682	0	0	0	0.280836	2.30426	0	0	0	0.0421705	0.115204	1.76085
MAGEB16	0	0.195501	0	1.3244	5.25896	0.00543874	0	0.0141295	0.126911	0.313025	2.90665
MAFA	0	0.219811	0	0.14724	1.73408	1.75271	1.60173	0.0812855	0.443029	0.34728	2.79795
PAGE5	0	0	0.105556	0.403102	3.67127	0.00550208	0	0.0142218	0.132438	0.714379	3.11122
HOXA2	0	0	0	0.894988	3.19689	0	0.00709357	0.00554801	0.0517499	0.817658	2.25143
ANKRD62	0.12461	0.193261	0.200902	0	1.26417	0.0150384	0.0169216	0.0143632	0.259508	0.254255	1.79718
TEX30	3.98631	4.56694	5.42752	6.94827	8.02431	2.26691	3.43218	2.64672	4.56836	6.24246	7.75795
FBXO47	0	0	0	1.55291	3.35949	0	0	0	0.0874828	0.0904296	1.22162
SERINC4	0.8398	1.10299	1.48923	2.76602	5.14838	0.00443386	0.0348199	0.0105531	0.277686	0.693986	2.69391
PTPDC1	2.43514	3.16659	3.46742	3.97458	5.01844	0.22701	0.536908	0.473881	0.856052	1.22048	2.80483
SLC16A8	0.958592	0.565607	1.4091	2.07843	3.1903	0.35885	0.0299819	0.37842	1.3186	1.65643	4.01522
FOXF2	0.134963	0.219811	1.93404	0	3.32023	0	0.0665272	0.498616	0.0212261	0.633656	1.69703
UAP1	4.37074	4.70073	4.30075	5.82423	6.94809	1.76182	2.18534	1.06	2.10323	3.0498	5.16605
CETN1	0	0	0	0.280836	2.56752	0	0	0	0.201357	0.472607	1.87723
FBXO25	2.45329	2.88304	2.59654	4.12431	5.33871	0.598297	0.472365	0.3658	0.910492	2.14862	3.19613
AREG	0	0.195501	0.106705	0.403102	2.59074	0	0	0.0166583	0.023022	0.196506	1.84325
PLEKHA3	4.03498	4.47145	4.10888	4.40603	6.11672	2.57384	2.58063	1.36659	2.09869	3.241	5.39023
SOX30	0.440421	0.487457	0.703184	1.96389	4.77985	0.00881855	0.0256859	0.0226752	0.0934763	0.510564	1.56669
ZNF507	4.99502	4.53368	3.15334	4.94315	6.06964	1.36753	1.70961	0.778851	1.76488	2.85943	4.28685
B3GALNT1	3.54117	3.57505	1.35939	3.96469	5.50595	0.56376	0.5748	0.187171	1.07784	2.30067	3.53887
LINC01413	0.12461	0	0	0.976029	4.00938	0	0	0	0.125691	0.249898	1.50476
ZNF280C	2.2672	3.47576	1.51581	4.03257	6.13322	0.338279	0.869991	0.479071	0.936213	1.45934	3.36277
TCF24	0.506037	0.413072	0.265352	0.403102	2.19447	0.051265	0.203879	0.0376962	0.475051	1.05257	2.46749
DLX5	0.352188	1.11473	1.11041	0.14724	3.79555	0.00476797	0.00991858	0.326962	0.015623	0.263825	2.62797
RNF32	1.42263	0.92712	0.633783	2.11468	3.76913	0.0682193	0.091178	0.0480768	0.416476	0.666331	1.90727
SOX1	0.38648	0	0	0	1.61088	0.0284793	0	0	0.378542	0.351653	1.45328
FAM133A	0.625745	0.967581	0.470689	0.976029	3.72254	0.154838	0.146201	0.0831379	0.297677	1.80218	3.29547
C14orf39	1.59235	0.722608	0.522916	3.31009	4.53905	0.232588	0.0555789	0.047838	0.383091	0.468053	1.85989
BRD1	3.74037	3.9829	4.51982	4.88138	5.89603	2.02947	2.01766	2.77723	2.04747	2.80952	4.38096
FAM50B	2.197	1.36698	0.991877	1.55291	4.3795	1.06237	1.03181	0.250956	1.96229	4.25499	6.04847
TUBA3E	0.12461	0	0	0.280836	2.48289	0.0175878	0	0	0.043721	0.104848	1.83792
DNAJA4	2.69184	2.86564	3.66248	3.77389	6.25675	0.432849	0.544906	0.468963	1.41599	1.8807	4.80223
NKAPL	0	0	0	1.38501	3.44461	0.0373871	0.0179294	0.0180412	0.350194	1.11172	3.86363
LINC01252	0.0883697	0	0	0	2.38092	0.0028381	0.00669504	0.00373571	0.0681908	0.15914	1.3481
ARRDC4	3.73486	2.628	1.02913	4.42058	6.34381	0.775307	0.404665	0.0727029	0.737713	1.57845	2.63511
P4HA2	2.04496	2.15294	3.47341	3.43	5.8627	0.476717	0.384603	0.307861	0.698246	1.40132	2.91617
ZDHHC21	3.94508	4.1153	3.30519	4.15073	5.21475	0.834586	0.951015	0.932077	1.46993	1.81793	3.75027
FRS3	0.162994	0.415313	0.323127	1.49909	2.64188	0.204578	0.138064	0.0996752	0.80695	1.39143	3.21118
LIN7B	1.33219	0.680718	3.13856	2.62236	5.19867	0.230296	0.552566	1.34709	0.767346	3.07207	7.00974
IRGM	0.12461	0.269778	0	0	3.24183	0.0283632	0.00829116	0	0.0207745	0.257889	2.2572
RPL10L	0	0	0	0.403102	1.95468	0.0208266	0.00993023	0	0.171114	0.555636	3.11835
LINC00958	0.223486	0.107617	0	0.51581	2.13152	0.0472566	0.0276696	0.0145691	0.162013	0.421598	1.99414
SRSF12	3.8495	4.23762	3.74901	4.80024	6.25883	0.967729	1.25417	1.5615	1.74012	4.20177	5.58025
GDF6	0.223333	0.195501	1.39251	0.403102	3.76805	0.0169635	0.0174721	0.107039	0.0374082	0.587462	2.29026
MAGEA9B	0	0	0	0.280836	1.75961	0	0	0	0.0278446	0.0667587	1.1321
MAGEB3	0	0.764959	0	0.894988	4.50715	0	0.084444	0.0099939	0.0693099	0.698519	1.8684
PDCL2	0.297957	0.390831	0.734076	1.6048	3.63873	0.0326024	0.0478521	0.0260457	0.160939	0.501609	2.01708
DGKE	2.575	2.52487	1.95067	3.35623	4.56403	0.795033	0.934366	0.465485	1.2844	2.18752	3.77302
HOXD13	0.12461	0	0.980146	0.280836	2.91532	0	0.00759984	0.0368911	0.382721	0.379688	1.53141
HIST1H1T	0	0	0	0	1.16399	0.0954642	0.110735	0.114363	1.15676	2.20275	3.93953
IQCB1	5.08482	5.36183	4.25277	5.37906	6.41254	1.91831	1.73619	1.01833	1.2131	2.19427	3.42025
NBPF14	1.48315	1.41782	3.25849	3.21313	4.55608	0.169031	0.232672	0.352291	0.47443	1.07458	2.15268
SPOCD1	0.364841	0.193261	0	1.38501	3.65729	0.0608821	0.0438732	0.00754875	0.0554536	0.297792	2.0684
SPATA4	0	0	0	1.7033	3.66772	0.00346581	0.0256575	0.0161599	0.123293	0.491789	1.83034
AGBL5	4.12723	3.7434	3.05229	4.15943	5.20698	1.8456	1.63533	0.727914	1.5804	3.159	4.23798
SLC12A2	4.29398	4.36098	4.06776	4.06997	5.96293	0.812946	0.725127	1.10226	0.846969	1.54762	3.10387
EID3	1.04995	0.658169	0.703184	4.04201	5.73877	0.576924	1.22887	0.740426	2.66244	3.53756	6.60772
STAG3	2.39497	2.23168	1.39203	4.54532	7.11949	0.403268	0.289185	0.375982	0.789229	2.01772	3.55326
PIK3CA	3.181	3.62138	3.81124	4.55854	5.62309	0.530038	0.747702	0.912338	1.01829	1.60153	2.71816
BAIAP2	3.2709	3.14096	2.68657	2.81089	4.43279	0.431168	0.642291	0.356351	0.859319	0.713744	2.31858
CHD5	0.524739	0.327429	0.605646	1.3244	3.9229	0.0849724	0.104177	0.0694895	0.123877	0.376428	2.22365
RPS6KA6	3.88804	3.53004	2.1406	3.90385	5.03893	0.45271	0.576625	0.32801	0.437384	1.18234	2.24398
BBS5	0.640862	0.195501	0.106705	1.12561	2.23903	0.0542518	0.0377937	0.080252	0.291768	0.315383	1.6749
BTBD18	0	0	0	0	1.92373	0.00820153	0.0113344	0.00969118	0.0861118	0.380618	1.89762
HOXD1	0.240231	0.370105	2.41367	3.0911	5.18118	0.0174633	0.0706174	0.123542	0.395107	1.28321	4.01969
LINC01535	0.819383	0.747176	0.212261	1.19496	2.58163	0.0347098	0.015127	0.0102059	0.183272	0.417772	1.74603
PTF1A	0	0	0	0	1.66067	0.0123157	0.0470091	0	0.0650815	0.243956	2.54614
DCAF8L1	0	0	0	0.280836	1.66394	0	0	0	0.0219919	0	1.06698
CAPRIN2	4.73138	4.6746	5.66738	6.36162	7.53929	1.58022	1.37386	1.49755	1.85544	3.35629	5.08048
DPEP3	3.79565	2.37012	3.49031	3.91417	6.59199	2.55466	0.899353	0.830358	1.77864	3.33513	5.42822
ADGRG6	1.21032	2.35303	1.45098	2.76602	5.29296	0.0884502	0.0986959	0.207853	0.173271	0.322161	1.4959
FAM76A	3.19848	2.70821	3.41523	4.37648	5.49253	1.12303	0.875939	0.997031	1.68696	2.26506	3.87312
SPR	2.52868	2.15846	1.0527	3.43	4.90261	0.457938	1.2816	0.166516	0.740281	2.01979	3.72324
RBP4	0.468452	1.27908	0.105556	0	3.30717	0.0726001	0.398651	0.0287619	0.0261035	0.258685	1.92678
XIST	0.223486	0	1.08213	0.976029	2.4204	0.0455499	0.00972747	0.00467097	0.00842086	0	1.1254
USP2	2.45522	1.58701	0.105556	1.96389	3.62882	0.263193	0.39396	0.031982	0.129267	0.337032	1.68203
VCX	0	0.370105	0.110867	0	3.43014	0.0772839	0.0154014	0.0566469	0.0808185	0.331088	5.11143
ARHGEF17	1.7252	1.71036	2.65506	2.81089	4.22601	0.179124	0.0524126	0.291336	0.271063	0.763693	1.81351
CCR4	0.297957	0	0	0	3.0215	0.00980724	0.0291947	0.0140124	0.0446081	0.510207	2.13344
TUBGCP3	4.18648	3.99734	3.54113	4.36899	5.41754	0.949543	0.766019	0.966611	1.04463	1.62307	2.76343
GABPB2	0.614147	1.90745	1.32498	2.74305	3.81998	0.291261	0.293043	0.617823	0.622015	0.543723	2.60689
LINC01554	0	0	0.106705	0	2.64395	0.0122369	0.0053269	0.016163	0.0389638	0.14169	2.04157
TUBA3D	0.12461	0	0	1.7033	3.77722	0.0220103	0.0178561	0.00420662	0.147758	0.186056	1.88547
DHRS2	3.38486	0.884657	0	0.976029	5.67309	0.20136	0.233322	0.0120309	0.127644	0.91829	2.24832
HIST1H2BJ	0.524739	0.107617	0.105556	0.403102	2.00614	0.180051	2.14684	0.585893	1.01676	1.98806	5.73187
FZD1	1.73724	2.69193	1.53341	3.48642	4.52939	0.0532871	0.23971	0.157917	0.581935	1.15371	2.46145
PAGE4	0.704071	0	0.192061	0.51581	2.55658	0.118171	0.00652588	0	0.0193823	0	1.34294
USP26	0.0883697	0	0	0	1.88831	0	0.0196096	0.00934434	0.0612444	0.162938	1.79397
TAPT1	2.94434	2.68904	3.67979	3.68026	4.7627	0.320706	0.310776	0.355858	0.635299	1.12761	2.13991
FGFR1OP2	4.37915	4.3023	4.25345	4.33099	5.51251	2.70078	2.79966	2.38637	2.8798	4.44957	5.83826
ISL1	0.223486	1.26989	1.87154	2.11468	3.65458	0.0605882	0.130864	0.367773	0.316997	1.32019	2.94393
HOXB13	0	0.195501	0.106705	0.14724	2.60996	0	0.180712	0.0690447	0.172349	0.543161	1.82833
DERL3	3.13662	1.48252	1.00293	1.38501	4.51332	1.34283	1.24622	0.396779	0.422119	2.04822	3.80345
STARD10	2.18939	2.22267	3.36518	2.11468	4.5642	1.23649	1.10674	1.79032	1.10221	1.87719	3.39526
TAF2	5.20357	5.20833	4.84632	5.26275	6.44434	1.13179	1.2195	1.13534	1.21981	1.77784	3.23681
INCA1	1.62088	2.07083	2.57608	3.32564	5.15756	0.130965	0.163451	0.182585	0.468982	1.00929	3.58709
ANKRD42	1.57511	2.09229	1.78163	3.07279	4.5109	0.342936	0.412999	0.314385	0.510418	1.23868	2.25088
NXT1	4.49225	4.99685	4.15012	4.99268	6.15936	4.51864	5.75604	2.99277	3.93896	4.99228	7.61424
AURKC	3.07694	2.46406	3.07952	2.54479	5.49188	0.503403	0.279402	0.117562	0.400568	1.5315	4.05369
MTURN	2.27601	1.67656	2.52972	2.62236	3.72791	0.675802	0.507354	1.02647	1.16906	1.40053	2.99427
CHGB	2.45243	1.7374	1.0136	2.9776	4.42092	0.246854	0.226462	0.0587665	0.257875	0.947042	2.5711
DUSP9	0.488067	0.195501	1.04536	0.717821	4.25131	0.314009	0.496622	0.504873	0.22255	2.47841	4.04673
LZTFL1	4.52639	4.13615	3.76265	4.72604	5.87973	0.45169	0.438212	0.471673	0.634635	1.04335	2.07195
POU3F2	0	0.90749	0	0	2.96621	0.00493705	0.0252003	0.00485887	0.010094	0	1.26149
CRYBA2	0	0	0	0	1.48462	0	0.0135379	0.00562756	0.0343672	0.0439221	1.42304
OSR2	0.352188	0.785321	0.532723	0.976029	3.38561	0.0327457	0.159081	0.039248	0.0128421	0.0349538	1.98425
HEY1	0.836272	1.12841	3.06335	1.9236	4.48813	0.181275	0.726686	0.605961	0.153458	1.3252	3.33642
LRRC73	0.403225	0	0.451238	0.894988	3.06342	0.106287	0.0266275	0.00831769	0.061655	0.502988	2.05986
FBXO4	1.39006	1.34453	0.798075	2.07843	4.54219	0.0910224	0.11207	0.100204	0.424567	0.590889	1.62794
LINC00605	0	0.300878	0.106705	0.620349	2.56752	0.169031	0.0409069	0.020009	0.378186	0.513711	1.91225
PAQR9	2.63684	2.24505	0.459883	0.403102	4.41553	0.347558	0.370398	0.0616615	0.0293747	0.697315	1.80564
YY2	1.91558	1.1883	0.771849	1.55291	4.81961	0.465045	0.523661	0.258605	0.503662	1.42611	6.01233
OTUD6A	0.728886	0	0.299535	0.894988	2.33486	0.0345698	0.0505502	0.0721928	0.567317	0.243689	1.85301
TSPYL2	3.0807	2.34313	3.58692	3.99417	5.79857	1.72877	1.61788	1.66021	2.12179	4.93348	6.30487
SHOX2	0	0.107617	0.413163	0.51581	1.51865	0.0127562	0.269842	0.137555	0.0847021	0.491928	1.68128
CTHRC1	1.95245	1.35297	2.37134	3.22975	5.32992	0.407608	0.606232	0.784361	0.92132	1.8187	3.47451
LINC01030	0.223486	0	0	0	1.64768	0.036103	0.0233313	0.0628523	0.00979076	0.0750297	1.55913
TRIM58	0.0883697	0.43753	0.331821	1.49909	2.98363	0.190274	0.170601	0.290784	0.41251	1.1177	2.14348
TIPARP	4.1712	4.24945	3.69895	3.56711	5.32515	0.697788	1.09765	0.914857	0.632037	1.24061	3.61147
ACOT4	2.54829	2.12663	1.66663	3.12703	4.70514	0.298816	0.530503	0.175699	0.513717	1.1415	3.56818
ZSCAN9	2.56912	3.58269	2.62328	4.17667	5.29357	0.791701	1.73534	1.10394	1.51666	2.46048	3.71988
ENKD1	3.37446	3.56936	2.9714	4.43498	5.76668	1.02723	1.37516	0.440814	0.995949	2.21724	3.30006
ACAP3	2.8251	3.06084	2.5628	3.64352	4.78929	0.798098	1.082	0.367671	0.523204	1.02793	2.29808
FOXJ2	3.23443	3.36262	3.011	3.16209	4.68468	0.434439	0.6475	0.47274	0.455323	1.52497	2.9356
PSMD10	6.31329	6.04051	6.31216	7.11187	8.68014	3.43168	3.70563	2.45704	2.79234	4.93383	6.05942
NOG	0.12461	0	0	0	1.26078	0.0302603	0.0314064	0.0517225	0.019617	0.444031	1.95561
HES5	0.393828	0	0.331821	0	2.06843	0.216276	0.0255378	0.0469798	0.0389778	0.0555525	2.76232
ZBTB18	3.50789	2.83234	3.08159	2.59696	5.32382	1.06918	1.14542	0.737828	0.647928	1.83244	4.82097
TLX2	0	0	0.105556	0.280836	1.59225	0.0259393	0.0453478	0.124705	0.0948457	0.445263	2.12878
SKIDA1	3.23181	1.60017	0.38604	2.51797	4.31407	0.648938	0.781075	0.363745	0.807544	0.885289	3.25777
ZNF311	2.47665	2.16213	1.11805	3.35623	4.65354	0.363863	0.129953	0.14434	0.461355	0.598728	1.68914
REC8	4.03807	3.84971	4.41035	5.76274	6.79475	1.23352	1.94614	1.76342	1.85387	3.29804	4.55326
BTBD6	4.33141	4.72206	5.47361	5.12739	6.64555	2.77206	3.69129	3.56139	3.70257	4.46885	7.95467
YJEFN3	0.850761	0.954197	0.771624	1.44318	3.01972	0.75996	0.897747	0.470118	0.494408	1.27657	2.74197
ZNF251	2.20537	2.59745	2.98437	2.28338	4.44617	0.44398	0.220957	0.296515	0.269994	0.658908	1.74232
CDKN2D	2.37836	2.33052	2.42892	3.01644	4.92003	0.815366	1.62518	1.03037	1.14944	2.28415	5.13351
OGFR	2.66561	2.69084	2.22116	2.81089	4.25972	1.60833	2.39766	1.49252	2.0642	2.70324	4.42686
FAM43A	1.36386	2.07043	2.20704	1.55291	3.39223	0.261529	0.608948	0.742969	0.583849	1.56248	3.06816
PENK	0.781877	1.38242	0.791656	0.403102	3.78503	0.0298856	0.0262192	0.0225295	0.0360911	0.130152	1.34185
C19orf84	2.04732	1.68674	1.72127	1.38501	3.07603	0.434289	0.471078	0.24129	0.371503	0.356344	4.0223
PRR35	0.134963	0	0.106705	0	1.77632	0.0708885	0.0573853	0.0410968	0.0178381	0.238694	1.45656
LY6G5C	0.994965	0.78769	1.69575	1.19496	3.73555	0.123297	0.195435	0.252079	0.258836	0.576484	2.0968
PPP1R3E	1.19875	0.875274	1.70108	1.55291	2.86498	0.194525	0.297289	0.443866	0.463563	0.79162	2.07615
DLX4	0.12461	0.330741	0.676612	0.717821	2.48799	0.105845	0.109662	0.131187	0.132946	0.654785	1.90346
LINC01116	0.21298	0	0	0.894988	2.45566	0.107492	0.12607	0.239049	0.223335	0.465149	1.85086
OTUD1	2.89651	1.83296	2.39583	3.0911	4.42138	0.782144	0.565408	0.775179	0.916322	1.39211	4.18666
TCTA	2.70809	3.10319	3.18301	3.34102	4.41681	1.26364	1.37768	1.2033	0.668347	1.30367	3.31395
WASIR2	1.1986	0.868523	1.24884	0	2.57381	0.0120538	0.0719922	0.0483643	0.0822593	0.0989389	1.403
H3F3C	0.422567	0	0.306458	1.05276	2.19194	0.0397486	0.0733591	0.0172872	0.101971	0.161151	1.46607
PGF	1.10011	1.70385	2.1805	2.04125	4.17414	0.396107	0.435189	0.261218	0.362619	0.371178	1.9985
C1orf56	2.18119	2.1316	3.18602	3.14467	4.45108	1.58934	1.25437	1.30791	1.39725	2.00942	3.99053
LRRC24	2.34931	2.44214	2.03947	2.25118	3.63609	0.247782	0.249023	0.214841	0.187064	0.260034	1.88765

### Sheet: Table.S5-2
S5-2. Marker genes for T1LCs (>2-fold higher than any other cell clusters in this study, same as those defined in Fig3D), which are highly expressed in T1LCs [log2(TPM+1) > 4 ] but have weak/no expression in ag120Ag+/-VT+ cells [log2(adjusted RPM+1) <2 ]
RPM values of gene expressed in cells from Yamashiro et al. were adjusted using the polynomial regression curve (y= 0.0908x2-0.0454x+0.1243, least square method) calculated using transcriptomes for hiPSCs in both studies
	log2(adjusted RPM+1) Yamashiro et al. 2018					log2(TPM+1) This study
GeneSymbol	hiPSCs	iMeLCs	d6_hPGCLCs	ag77 AG+VT+	ag120 AG+-VT+	hiPSCs_	iMeLCs_	hPGCLCs	MLCs	TCs	T1LCs
HOXA10	0.1243	0.1243	0.127934	0.247894	1.88906	0	0.0104969	0.0579864	2.62275	3.69004	4.83329
MAGEA6	0.1243	0.1243	0.1243	0.661863	1.79646	0.0100189	0	0	2.45379	3.65253	5.90463
SAMD11	0.119823	0.119935	1.33757	0.310401	1.24135	0.567171	0.155116	4.76368	2.29749	4.89853	6.22974
TDRD1	0.1243	0.118895	0.1243	0.177138	1.11078	0.0355519	0.0064032	0.0251519	0.501893	2.96567	5.34536
TUSC1	0.1243	0.120466	0.1243	1.2606	1.7617	0	0.0312046	0	3.54311	3.52894	5.56291
C5orf58	0.190647	0.133752	0.130232	0.672453	1.49965	0.163592	0.108285	0.0412709	1.77465	1.90535	4.47758
SYCE1	0.1243	0.1243	0.1243	0.177138	1.52687	0	0	0	0.300876	1.76968	4.85273
ESX1	0.1243	0.1243	0.1243	0.188241	0.349351	0.00983369	0	0.0519178	1.12629	3.14601	6.49369
HOXC9	0.1243	0.1243	0.1243	0.120753	1.06031	0	0	0.0118254	0.112791	1.04994	5.76102
CTAG2	0.1243	0.1243	0.1243	0.1243	1.02089	0.0433371	0.00937313	0	0.718013	3.58248	8.70688
ZNF280B	0.912526	0.639632	0.194241	0.651201	1.50069	0.955764	1.04088	0.0944625	2.11062	3.42799	5.32861
SAP25	0.131928	0.120466	0.118848	1.35135	1.93421	1.0112	0.417865	0.263507	5.19119	5.79868	8.02406
HIST1H2AA	0.1243	0.1243	0.1243	0.1243	0.186466	0.0476804	0.021331	0	1.27807	3.99886	9.85719
PAGE2	0.1243	0.1243	0.1243	0.118711	1.26538	0	0.00626784	0	0.109314	0.882771	5.72348
KDM1B	0.247444	0.409047	0.2954	0.596782	1.96209	0.21398	0.405454	0.433111	1.3284	3.44477	4.49154
TBX3	0.120997	0.123837	0.949917	1.14117	1.94298	0.0838445	1.14909	2.51969	1.95067	3.73512	5.65441
HOXD8	0.1243	0.1243	0.1243	0.199705	1.71051	0	0	0	0.362675	1.3306	5.12179
COX8C	0.120053	0.1243	0.120489	0.188241	1.08075	0.0274569	0	0	0.355237	1.72555	8.12506
PAGE2B	0.120997	0.1243	0.1243	0.120753	1.67599	0.0106646	0.00727996	0	0.184508	1.38766	6.26092
HOXA5	0.1243	0.1243	0.120383	0.12504	0.682002	0	0	0	0.491812	2.07234	4.3242
HDGFL1	0.1243	0.1243	0.1243	0.1243	0.1243	0	0	0	0.169929	1.29535	5.03903
SOHLH1	0.1243	0.118895	0.1243	0.1243	0.990584	0.0168915	0	0	0.137225	1.43887	4.48074
HOXB4	0.1243	0.1243	0.1243	0.156399	0.828467	0	0	0.100761	0.482923	2.90003	5.40697
RBMXL2	0.1243	0.1243	0.1243	0.12504	0.215712	0	0	0	0.40463	0.850268	4.6112
NEIL2	0.33662	0.349065	0.178064	1.00324	1.26475	1.63878	1.70798	0.816322	3.6315	4.47057	5.72001
HIST1H1A	0.1243	0.1243	0.1243	0.1243	0.1243	1.24661	0.882606	0.0367837	3.80067	3.67801	4.80558
FTCD	0.181335	0.119217	0.1243	0.119584	0.981407	0.0671863	0.0461841	0.00687913	0.0412264	0.513257	4.12118
HOXB8	0.1243	0.1243	0.118646	0.1243	0.732846	0.00902408	0	0.108238	0.066382	2.02828	5.90274
DLX6	0.1243	0.1243	0.1243	0.119584	0.991369	0	0.00662034	0.23806	0.0337113	0.763532	5.29874
RBL2	0.537123	0.470432	0.878609	1.58454	1.77134	0.585817	0.601452	1.28265	1.93735	2.51416	4.14083
PLD6	0.120924	0.119267	0.120531	0.79416	1.70813	0.101484	0.0557535	0.0163184	0.95431	2.17309	4.06364
HIST1H2BA	0.1243	0.1243	0.1243	0.1243	0.139743	0	0	0	0.246532	1.70544	4.18372
DDX53	0.1243	0.1243	0.1243	0.166487	0.547085	0	0.00699757	0.126931	0.656829	1.93356	4.56677
HOXB9	0.1243	0.1243	0.119111	0.235598	1.88251	0	0.00617488	0.0472355	0.115328	1.37536	4.34706
SIX1	0.144005	0.118895	0.1243	0.131079	1.90928	0.0235169	0.0182515	0.0525485	0.0875211	0.790646	4.97502
ZNF470	0.64132	0.515658	0.287091	1.02013	1.24984	0.671683	0.47733	0.483199	2.12995	2.60358	4.01253
ZCCHC2	0.621589	0.531172	1.12871	1.05335	1.97115	0.774546	1.00972	1.46004	1.50404	2.98932	4.14123
VCX3B	0.1243	0.1243	0.1243	0.118711	1.04551	0.106656	0.0574428	0.00593156	0.0230749	0.430266	5.8469
CDK11B	0.492402	0.35723	0.212149	0.629656	0.839768	2.17079	2.93558	2.52815	3.56173	4.65271	6.23983
TBC1D20	0.993666	0.918307	1.52506	1.79386	1.97367	1.10134	1.23289	1.98932	2.47559	3.50474	4.55172
SLC16A8	0.164216	0.127669	0.240615	0.422184	0.903627	0.35885	0.0299819	0.37842	1.3186	1.65643	4.01522
ZNF620	1.14032	0.829554	0.704226	0.147011	0.574779	3.04473	2.43665	1.65377	0.811834	2.35911	4.4585
ZC3H8	0.531449	0.912865	0.509972	1.0778	1.12551	1.33241	1.66565	1.43198	2.38729	2.80415	4.08339
SAP30	1.24315	1.14716	0.313844	0.629656	1.71991	3.85588	4.70208	1.78535	2.49588	4.97705	6.12406
FAM50B	0.462831	0.231912	0.1686	0.272766	1.66701	1.06237	1.03181	0.250956	1.96229	4.25499	6.04847
AAED1	0.661739	0.706353	1.18072	1.12557	1.19957	1.45982	1.85326	2.30826	3.15968	3.33262	5.31713
POLR3D	0.833542	1.35464	1.04642	1.64223	1.95089	3.34345	4.5306	3.10136	4.85643	5.38431	6.68004
GOLGA2	1.22419	1.56221	1.53712	1.42427	1.00791	2.2442	2.57805	3.20482	3.49155	4.17838	5.3162
TMEM243	2.02442	2.30821	1.34409	1.03683	1.94177	2.26842	3.0216	1.2199	1.55069	2.08148	4.07984
CSAD	0.154789	0.11886	0.464697	1.02013	1.44547	0.411954	0.333233	0.823282	0.957107	2.14577	4.24397
LSM14B	1.1615	0.80171	1.05884	1.23159	1.78913	3.55074	2.6264	2.68514	4.1114	3.69337	5.45622
TRIM23	1.33796	1.36871	1.40554	2.02145	1.97299	1.47144	1.35002	1.54244	2.26402	2.62764	4.29491
ATP1B1	0.275982	0.135637	0.146243	0.138497	0.282872	3.54376	3.60398	3.10031	2.17856	2.96238	5.50327
CCDC186	1.54503	1.72317	1.77396	1.41125	1.95006	1.97566	2.21697	2.59232	2.16264	3.31156	4.65273
NFIL3	0.985103	1.26632	2.2117	1.75192	1.97229	0.879254	1.80341	2.20545	1.63247	2.04808	4.51897
CDK11A	0.19625	0.133752	0.13292	0.310401	0.300652	1.25177	1.90593	1.53866	2.07048	2.80777	4.5385
VCX	0.1243	0.119935	0.120383	0.1243	1.03691	0.0772839	0.0154014	0.0566469	0.0808185	0.331088	5.11143
DLK1	0.25046	0.34308	3.27672	0.12504	1.74906	0.246463	0.244304	0.870523	0.253244	1.16917	4.04581
SCT	0.1243	0.1243	0.1243	0.1243	0.118838	2.347	2.33399	2.53816	0.650492	4.3573	7.90385
C1QTNF4	0.125634	0.118917	0.12606	0.147011	0.195753	2.59496	1.61409	1.33637	2.94615	4.42804	5.73398
OTULIN	1.12597	1.4851	1.48137	1.35811	1.69054	1.31139	1.85596	1.98598	2.07037	2.78011	4.29921
LENG1	0.495794	0.354247	0.358098	0.879447	1.10166	2.08453	2.63823	2.66186	4.07333	4.59679	6.03294
HIST1H2BJ	0.125479	0.120466	0.120519	0.120753	0.398655	0.180051	2.14684	0.585893	1.01676	1.98806	5.73187
NPB	0.1243	0.1243	0.120519	0.1243	0.1243	1.22338	1.23178	0.217832	0.427914	1.40709	6.90048
YPEL3	0.879073	0.566795	1.33956	0.888633	1.21606	3.45748	3.1651	5.01403	3.27446	4.24737	6.78112
FOXD1	0.119827	0.66358	0.145129	0.1243	1.14372	0.102678	0.486098	0.159237	0.850149	0.848148	4.19988
ABHD14A	0.420736	0.171321	0.901703	0.618773	0.975483	0.706954	1.1072	1.27483	1.87897	2.74049	4.0403
VAMP2	1.56456	0.970055	0.664374	0.651201	1.49342	2.27206	2.58816	2.66254	3.17713	4.65014	6.71249
ZNF557	0.535629	0.445943	0.550695	1.05335	1.26007	0.880796	0.889479	0.750168	1.49878	2.02345	4.29574
C2orf49	1.14412	1.32841	0.982596	1.2534	1.35772	1.99134	3.09718	3.20932	2.67619	3.22327	5.41879
DUSP9	0.123771	0.118895	0.176065	0.138497	1.57238	0.314009	0.496622	0.504873	0.22255	2.47841	4.04673
PALM3	0.802682	0.969464	0.612181	1.10188	1.18609	1.88842	3.00433	1.14687	2.15727	2.83218	5.16901
ATF5	0.737921	0.516325	0.347366	0.69342	0.864024	1.46995	2.68308	1.14827	2.45941	3.18484	4.21417
ZMYND19	0.821115	1.03285	1.08286	1.70344	1.90237	3.87347	3.96461	2.52987	2.6716	3.95494	6.83576
ZNF844	1.31627	0.520992	0.627937	1.18704	1.9818	1.25537	0.992513	0.735111	1.12356	2.7935	4.30363
COX7A1	0.118671	0.168632	0.275531	0.147011	0.386331	0.185216	0.921609	0.562356	0.984718	1.40155	4.25507
SF3A2	0.15332	0.198993	0.224916	0.188241	0.212016	3.58281	4.01263	2.5338	3.50852	3.4317	5.4886
SCX	0.128878	0.120466	0.124118	0.177138	0.250453	0.899981	1.17245	0.519428	1.8302	1.82897	4.61269
XAB2	0.1243	0.1243	0.120489	0.870204	0.968973	2.63598	3.20632	2.59546	3.49712	3.72997	6.07206
HIST1H2AG	0.138092	0.160963	0.11893	0.119584	0.351267	0.727874	2.72691	1.11132	1.08887	2.15805	4.06025
AKAP8L	0.118972	0.151563	0.11891	0.118711	0.12377	2.88762	2.82381	2.90271	3.06226	3.27572	4.469
FUT11	0.619907	0.794512	0.94806	0.873831	1.21609	0.973952	1.15394	1.17288	1.71457	2.8975	4.31586
THG1L	1.18724	1.6114	1.57792	1.62513	1.88951	2.31339	3.39582	1.7079	2.15689	2.76998	4.42026
LINC00667	0.487861	0.570222	0.394491	1.1719	1.30233	1.6211	2.10258	1.1175	1.94959	2.84299	4.09107
ZNF414	0.123835	0.125278	0.130297	0.118711	0.119881	2.41353	2.49979	1.69379	2.79856	3.78023	5.21121
ANKRD37	0.183313	0.201613	0.203168	0.842134	1.27671	0.792413	0.647875	0.721639	1.23904	2.39849	4.1068
HIF1AN	1.53335	1.22832	1.31296	1.98013	1.92249	2.03257	1.87027	2.09313	2.4102	2.86945	4.03901
NUBP1	0.789816	0.910042	0.716133	0.672453	1.00293	2.23381	2.71333	1.82807	2.16256	3.17726	4.30515
TESK1	0.572862	0.631395	1.62148	1.48156	1.82986	0.977929	0.96562	1.55652	1.6588	2.04927	4.16859
CHRAC1	1.79809	1.8707	0.83815	1.29612	1.32578	4.45901	4.94091	3.63724	4.69158	4.88116	6.47996
SPATA33	0.600285	0.401442	0.471976	0.986164	1.33911	1.60861	2.20252	1.37807	1.80783	2.5406	4.70335
ZNF669	0.37178	0.333257	0.338843	0.297838	0.341215	3.21819	3.88646	2.0693	2.4652	3.34831	5.27876
CCDC174	1.17777	1.30139	1.32395	1.59624	1.29524	2.07464	2.40112	2.19026	2.4837	3.30384	4.63318
FLYWCH2	0.91119	0.840401	0.380395	0.842134	0.820938	2.16349	2.89059	1.68304	2.215	2.60708	4.02904
ZNF394	0.672303	0.454865	0.57784	1.04512	0.949358	2.54671	2.56187	1.86679	2.66281	3.12166	4.67685
SENP3	0.217693	0.170374	0.364693	0.138497	0.270707	1.22293	1.5624	1.79517	1.44699	2.20992	4.46371
OGFR	0.648457	0.659584	0.471425	0.714104	1.57849	1.60833	2.39766	1.49252	2.0642	2.70324	4.42686
TRIM73	0.1243	0.1243	0.1243	0.1243	0.1243	1.32344	2.34962	1.84844	1.6888	2.45564	4.07974
C19orf84	0.411941	0.306056	0.315174	0.235598	0.843794	0.434289	0.471078	0.24129	0.371503	0.356344	4.0223
NUDT14	0.510892	0.425416	0.406172	0.661863	0.69475	2.79587	3.34096	2.07849	2.52221	3.15485	5.3281
OTUD1	0.754589	0.346148	0.536723	0.851548	1.69858	0.782144	0.565408	0.775179	0.916322	1.39211	4.18666
HIST1H4H	0.118749	0.118895	0.1243	0.120753	0.139537	0.657206	1.71728	1.25776	1.43836	1.70583	4.48861
DMWD	0.682366	0.822259	0.678469	0.734515	1.24963	1.994	2.34413	2.48119	2.0337	3.22209	4.46717
MAP1S	1.05623	0.7223	0.461634	0.79416	1.25992	3.10871	2.9888	2.21294	2.60152	2.89814	4.15365
MAP2K7	1.48452	1.32187	1.26408	1.56683	1.697	2.74413	3.03847	2.39251	2.82224	3.95205	5.18597
MOAP1	1.10679	1.07263	1.16383	1.69248	1.73645	2.06657	2.51126	1.78434	2.70109	2.7464	4.49986
HTRA2	0.408371	0.547623	0.622486	0.434338	1.06805	2.6	3.59965	2.3454	2.13742	2.57269	5.10823
PLEKHH3	0.609788	0.484213	0.92202	1.28908	1.57702	1.7984	1.88672	1.38206	1.85413	1.92427	4.32215
RFNG	1.32286	1.32827	1.44839	1.01171	1.47034	3.27182	3.28154	2.49112	2.21546	2.73058	4.67956
TMEM107	0.74258	0.480579	0.85644	0.823127	1.22996	2.01089	2.58918	1.90839	1.6917	1.7569	4.77298
