## Supplementary Table 6 for "Reconstitution of prospermatogonial specification *in vitro* from human induced pluripotent stem cells"

### Sheet: Table.S6
Supplementary Table 6. Primers used in this study
Sexing
Gene	Forward primer (5-prime-->3-prime)	Reverse primer (5-prime-->3-prime)
ZFX	ACCTGATTCCAGGCAGTACCAAACAGGTGAGT	GGATAGACAGTCAAAGGATGACCATCAGGG
Cloning of homology arms
Gene	Forward primer (5-prime-->3-prime)	Reverse primer (5-prime-->3-prime)
PIWIL4_Cterm	GCAAAAGTGCCAGTTGAAGT	TGCTGTAGTGGTTGTGGTGA
DDX4_Cterm	CGAATTGGGCGTACTGGTCGTTGTGGGAATA	TGTCTCCCCAGTATTTACACCTCACTGGGTC
Genotyping
Gene	Forward primer (5-prime-->3-prime)	Reverse prime (5-prime-->3-prime)
TFAP2C_Cterm-5'	CCCTCCACAGTCCCGATGGCTCAACAAAGAA	CTAAGTGTGTGGGTCTGTTGGCCCAGGGAAT
TFAP2C_Cterm-3'	GCTCGCCCCAGTCTTGGAGACGAACATACA	GGCTTGACTGTGGCTTGGTTAATGCCCTGA
DDX4_Cterm-5'	GGAAAGTGCCCAGTTCTTGTTG	CCATTGAGTACAGAGCTCCCATC
DDX4_Cterm-3'	AGGCTGAACACCGCCTTTAT	ACATGTCACTTTGGATTGTTTAGGT
PIWIL4_Cterm-5'	CGAAGGGGAAAATAGGTTGAGTCACTAATCAC	CCAATTTCTTCTTGGATTGTCCATCTAGTGATGC
PIWIL4_Cterm-3'	TAGTCAGTGTCCCAGCACCATGTCAGTA	GACTGGGTCAAGCAAGACAAGGACCAA
pCR2.1 backbone vector	CCGGATGAATGTCAGCTACTGGGCTATCTG	TTCGGGGCGAAAACTCTCAAGGATCTTACC
